# Single-cell type analysis of wing premotor circuits in the ventral nerve cord of *Drosophila melanogaster*

**DOI:** 10.1101/2023.05.31.542897

**Authors:** Erica Ehrhardt, Samuel C Whitehead, Shigehiro Namiki, Ryo Minegishi, Igor Siwanowicz, Kai Feng, Hideo Otsuna, FlyLight Project Team, Geoffrey W Meissner, David Stern, James W. Truman, David Shepherd, Michael H. Dickinson, Kei Ito, Barry J Dickson, Itai Cohen, Gwyneth M Card, Wyatt Korff

## Abstract

To perform most behaviors, animals must send commands from higher-order processing centers in the brain to premotor circuits that reside in ganglia distinct from the brain, such as the mammalian spinal cord or insect ventral nerve cord. How these circuits are functionally organized to generate the great diversity of animal behavior remains unclear. An important first step in unraveling the organization of premotor circuits is to identify their constituent cell types and create tools to monitor and manipulate these with high specificity to assess their functions. This is possible in the tractable ventral nerve cord of the fly. To generate such a toolkit, we used a combinatorial genetic technique (split-GAL4) to create 195 sparse transgenic driver lines targeting 196 individual cell types in the ventral nerve cord. These included wing and haltere motoneurons, modulatory neurons, and interneurons. Using a combination of behavioral, developmental, and anatomical analyses, we systematically characterized the cell types targeted in our collection. In addition, we identified correspondences between the cells in this collection and a recent connectomic data set of the ventral nerve cord. Taken together, the resources and results presented here form a powerful toolkit for future investigations of neuronal circuits and connectivity of premotor circuits while linking them to behavioral outputs.
