## Supplementary material for "Single-cell type analysis of wing premotor circuits in the ventral nerve cord of *Drosophila melanogaster*": STARMethods

### Sheet: Sheet1
Reagent type (species) or resource	Designation	Source or reference	Identifiers	Additional information
Genetic reagent (Drosophila melanogaster)	79C09-x-119C05	this paper	https://splitgal4.janelia.org/cgi-bin/view_splitgal4_imagery.cgi?line=SS20796	split-GAL driver line targeting IN19Bg1_T2, IN19Bc2_T2
Genetic reagent (Drosophila melanogaster)	VT025966-x-VT013121	this paper	https://splitgal4.janelia.org/cgi-bin/view_splitgal4_imagery.cgi?line=SS25478	split-GAL driver line targeting IN16Ba1_T3
Genetic reagent (Drosophila melanogaster)	VT044959-x-VT049281	this paper	https://splitgal4.janelia.org/cgi-bin/view_splitgal4_imagery.cgi?line=SS25482	split-GAL driver line targeting GFC2a4_T2
Genetic reagent (Drosophila melanogaster)	VT058688-x-VT018834	this paper	https://splitgal4.janelia.org/cgi-bin/view_splitgal4_imagery.cgi?line=SS25500	split-GAL driver line targeting IN16Bb1_T3, IN16Ba1_T3
Genetic reagent (Drosophila melanogaster)	VT026761-x-VT026338	this paper	https://splitgal4.janelia.org/cgi-bin/view_splitgal4_imagery.cgi?line=SS25502	split-GAL driver line targeting IN02Ad1_T3, IN02Ah1_T3, IN02Ag1_T3
Genetic reagent (Drosophila melanogaster)	VT032906-x-VT026663	this paper	https://splitgal4.janelia.org/cgi-bin/view_splitgal4_imagery.cgi?line=SS25511	split-GAL driver line targeting IN11Bh2_T2
Genetic reagent (Drosophila melanogaster)	VT060731-x-VT033912	this paper	https://splitgal4.janelia.org/cgi-bin/view_splitgal4_imagery.cgi?line=SS25521	split-GAL driver line targeting IN19Bd1_T2, IN19Be1_T2
Genetic reagent (Drosophila melanogaster)	VT025783-x-VT041692	this paper	https://splitgal4.janelia.org/cgi-bin/view_splitgal4_imagery.cgi?line=SS25532	split-GAL driver line targeting hDVMn, hi1 MN, hi2 MN
Genetic reagent (Drosophila melanogaster)	VT008133-x-VT044655	this paper	https://splitgal4.janelia.org/cgi-bin/view_splitgal4_imagery.cgi?line=SS25553	split-GAL driver line targeting IN06Bf1_T1, IN06Bh1_T1, IN06Ad1_T2
Genetic reagent (Drosophila melanogaster)	VT037863-x-GMR_17A10	this paper	https://splitgal4.janelia.org/cgi-bin/view_splitgal4_imagery.cgi?line=SS28361	split-GAL driver line targeting IN07Bc1_T2
Genetic reagent (Drosophila melanogaster)	VT044650-x-GMR_83A11	this paper	https://splitgal4.janelia.org/cgi-bin/view_splitgal4_imagery.cgi?line=SS29535	split-GAL driver line targeting IN07Bh1_T3, IN07Bh2_T3
Genetic reagent (Drosophila melanogaster)	VT007746-x-VT024620	this paper	https://splitgal4.janelia.org/cgi-bin/view_splitgal4_imagery.cgi?line=SS29600	split-GAL driver line targeting IN03Bk1_A1
Genetic reagent (Drosophila melanogaster)	VT014014-x-VT037825	this paper	https://splitgal4.janelia.org/cgi-bin/view_splitgal4_imagery.cgi?line=SS29602	split-GAL driver line targeting w-cHINa2_T2, w-cHINa3_T2, w-cHINa4_T2
Genetic reagent (Drosophila melanogaster)	GMR_24F06-x-GMR_22B12	this paper	https://splitgal4.janelia.org/cgi-bin/view_splitgal4_imagery.cgi?line=SS29871	split-GAL driver line targeting IN06Bb1_T3, IN03Bk1_A1
Genetic reagent (Drosophila melanogaster)	VT014604-x-GMR_37H01	this paper	https://splitgal4.janelia.org/cgi-bin/view_splitgal4_imagery.cgi?line=SS30330	split-GAL driver line targeting IN06Ag1_T1, IN06Ag2_T1
Genetic reagent (Drosophila melanogaster)	VT031084-x-VT040003	this paper	https://splitgal4.janelia.org/cgi-bin/view_splitgal4_imagery.cgi?line=SS30816	split-GAL driver line targeting IN19Bh1_A1
Genetic reagent (Drosophila melanogaster)	VT038171-x-VT021780	this paper	https://splitgal4.janelia.org/cgi-bin/view_splitgal4_imagery.cgi?line=SS31246	split-GAL driver line targeting IN19Bi1_T3
Genetic reagent (Drosophila melanogaster)	VT008182-x-VT022091	this paper	https://splitgal4.janelia.org/cgi-bin/view_splitgal4_imagery.cgi?line=SS31259	split-GAL driver line targeting IN11Bc1_T1, IN11Ba1_T2, IN11Bb1_T2
Genetic reagent (Drosophila melanogaster)	VT026387-x-VT030598	this paper	https://splitgal4.janelia.org/cgi-bin/view_splitgal4_imagery.cgi?line=SS31263	split-GAL driver line targeting GFC2a4_T2, GFC2a5_T2
Genetic reagent (Drosophila melanogaster)	VT025966-x-VT043137	this paper	https://splitgal4.janelia.org/cgi-bin/view_splitgal4_imagery.cgi?line=SS31274	split-GAL driver line targeting IN16Bb1_T3, IN16Ba1_T3
Genetic reagent (Drosophila melanogaster)	GMR_34H12-x-VT016461	this paper	https://splitgal4.janelia.org/cgi-bin/view_splitgal4_imagery.cgi?line=SS31289	split-GAL driver line targeting IN07Be3_T2, IN07Be4_T2
Genetic reagent (Drosophila melanogaster)	GMR_34H12-x-GMR_77H08	this paper	https://splitgal4.janelia.org/cgi-bin/view_splitgal4_imagery.cgi?line=SS31290	split-GAL driver line targeting IN07Be1_T2, IN07Be3_T2, IN07Be4_T2, IN07Be5_T2
Genetic reagent (Drosophila melanogaster)	GMR_72G07-x-VT044959	this paper	https://splitgal4.janelia.org/cgi-bin/view_splitgal4_imagery.cgi?line=SS31309	split-GAL driver line targeting GFC2a4_T2, GFC2a5_T2, IN06Ag3_T1
Genetic reagent (Drosophila melanogaster)	GMR_50G08-x-GMR_41H07	this paper	https://splitgal4.janelia.org/cgi-bin/view_splitgal4_imagery.cgi?line=SS31472	split-GAL driver line targeting IN02Ae1_T2, IN02Ah1_T3
Genetic reagent (Drosophila melanogaster)	104C08-x-117C08	this paper	https://splitgal4.janelia.org/cgi-bin/view_splitgal4_imagery.cgi?line=SS31541	split-GAL driver line targeting DLMns
Genetic reagent (Drosophila melanogaster)	104C08-x-11D09	this paper	https://splitgal4.janelia.org/cgi-bin/view_splitgal4_imagery.cgi?line=SS31543	split-GAL driver line targeting DLMns, DVMns, hDVMn
Genetic reagent (Drosophila melanogaster)	105G03-x-31F09	this paper	https://splitgal4.janelia.org/cgi-bin/view_splitgal4_imagery.cgi?line=SS31561	split-GAL driver line targeting DLMns
Genetic reagent (Drosophila melanogaster)	GMR_26H04-x-GMR_46A10	this paper	https://splitgal4.janelia.org/cgi-bin/view_splitgal4_imagery.cgi?line=SS31899	split-GAL driver line targeting IN07Bf1_T2
Genetic reagent (Drosophila melanogaster)	120A11-x-11D09	this paper	https://splitgal4.janelia.org/cgi-bin/view_splitgal4_imagery.cgi?line=SS31950	split-GAL driver line targeting DLMns, DVMns
Genetic reagent (Drosophila melanogaster)	91C05-x-75F02	this paper	https://splitgal4.janelia.org/cgi-bin/view_splitgal4_imagery.cgi?line=SS32023	split-GAL driver line targeting hg1 MN
Genetic reagent (Drosophila melanogaster)	VT040003-x-VT019902	this paper	https://splitgal4.janelia.org/cgi-bin/view_splitgal4_imagery.cgi?line=SS32377	split-GAL driver line targeting IN19Bh1_A1
Genetic reagent (Drosophila melanogaster)	VT014604-x-VT034622	this paper	https://splitgal4.janelia.org/cgi-bin/view_splitgal4_imagery.cgi?line=SS32400	split-GAL driver line targeting IN06Ag1_T1, IN06Ag2_T1
Genetic reagent (Drosophila melanogaster)	VT050238-x-VT043015	this paper	https://splitgal4.janelia.org/cgi-bin/view_splitgal4_imagery.cgi?line=SS33409	split-GAL driver line targeting IN11Bh1_T2, IN11Bg1_T2, IN11Bf1_T2, IN11Bh2_T2
Genetic reagent (Drosophila melanogaster)	VT060731-x-VT019730	this paper	https://splitgal4.janelia.org/cgi-bin/view_splitgal4_imagery.cgi?line=SS33437	split-GAL driver line targeting IN19Bd1_T2, IN19Be1_T2
Genetic reagent (Drosophila melanogaster)	GMR_22B12-x-GMR_26C06	this paper	https://splitgal4.janelia.org/cgi-bin/view_splitgal4_imagery.cgi?line=SS33489	split-GAL driver line targeting IN05Bl1_T1
Genetic reagent (Drosophila melanogaster)	110H04-x-42H07	this paper	https://splitgal4.janelia.org/cgi-bin/view_splitgal4_imagery.cgi?line=SS34778	split-GAL driver line targeting i2 MN
Genetic reagent (Drosophila melanogaster)	74F04-x-42H07	this paper	https://splitgal4.janelia.org/cgi-bin/view_splitgal4_imagery.cgi?line=SS34781	split-GAL driver line targeting i2 MN
Genetic reagent (Drosophila melanogaster)	129A02-x-73C03	this paper	https://splitgal4.janelia.org/cgi-bin/view_splitgal4_imagery.cgi?line=SS34789	split-GAL driver line targeting leg MN
Genetic reagent (Drosophila melanogaster)	VT008277-x-VT005002	this paper	https://splitgal4.janelia.org/cgi-bin/view_splitgal4_imagery.cgi?line=SS36076	split-GAL driver line targeting tp1 MN, hi2 MN
Genetic reagent (Drosophila melanogaster)	GMR_48D11-x-VT019771	this paper	https://splitgal4.janelia.org/cgi-bin/view_splitgal4_imagery.cgi?line=SS36094	split-GAL driver line targeting IN00Ad1_T2, IN00Ad2_T2
Genetic reagent (Drosophila melanogaster)	11C05-x-58H05	this paper	https://splitgal4.janelia.org/cgi-bin/view_splitgal4_imagery.cgi?line=SS37231	split-GAL driver line targeting hi1 MN, hi2 MN
Genetic reagent (Drosophila melanogaster)	12E04-x-128B04	this paper	https://splitgal4.janelia.org/cgi-bin/view_splitgal4_imagery.cgi?line=SS37233	split-GAL driver line targeting IN19Bc1_T2, IN19Bg1_T2, IN19Bf1_T2
Genetic reagent (Drosophila melanogaster)	23C02-x-42H07	this paper	https://splitgal4.janelia.org/cgi-bin/view_splitgal4_imagery.cgi?line=SS37246	split-GAL driver line targeting i2 MN
Genetic reagent (Drosophila melanogaster)	25C08-x-102B02	this paper	https://splitgal4.janelia.org/cgi-bin/view_splitgal4_imagery.cgi?line=SS37252	split-GAL driver line targeting hg2 MN, hg3 MN
Genetic reagent (Drosophila melanogaster)	25C08-x-113C11	this paper	https://splitgal4.janelia.org/cgi-bin/view_splitgal4_imagery.cgi?line=SS37253	split-GAL driver line targeting hg2 MN, hg3 MN, hDVMn, hi1 MN, EN00B011_T2
Genetic reagent (Drosophila melanogaster)	33H04-x-111H07	this paper	https://splitgal4.janelia.org/cgi-bin/view_splitgal4_imagery.cgi?line=SS37262	split-GAL driver line targeting leg local interneuron
Genetic reagent (Drosophila melanogaster)	38A10-x-39G05	this paper	https://splitgal4.janelia.org/cgi-bin/view_splitgal4_imagery.cgi?line=SS37274	split-GAL driver line targeting IN19Bh1_A1
Genetic reagent (Drosophila melanogaster)	42B09-x-118H02	this paper	https://splitgal4.janelia.org/cgi-bin/view_splitgal4_imagery.cgi?line=SS37294	split-GAL driver line targeting DLMns, DVMns, tt MN
Genetic reagent (Drosophila melanogaster)	42B09-x-11D09	this paper	https://splitgal4.janelia.org/cgi-bin/view_splitgal4_imagery.cgi?line=SS37295	split-GAL driver line targeting DLMns, DVMns, hi1 MN
Genetic reagent (Drosophila melanogaster)	42B09-x-18H03	this paper	https://splitgal4.janelia.org/cgi-bin/view_splitgal4_imagery.cgi?line=SS37296	split-GAL driver line targeting leg ascending neuron
Genetic reagent (Drosophila melanogaster)	64C05-x-12E04	this paper	https://splitgal4.janelia.org/cgi-bin/view_splitgal4_imagery.cgi?line=SS37306	split-GAL driver line targeting IN03Bl1_T1, IN03Bd1_T1
Genetic reagent (Drosophila melanogaster)	VT037805-x-37E07	this paper	https://splitgal4.janelia.org/cgi-bin/view_splitgal4_imagery.cgi?line=SS37984	split-GAL driver line targeting IN19Bd1_T2
Genetic reagent (Drosophila melanogaster)	120H03-x-VT016254	this paper	https://splitgal4.janelia.org/cgi-bin/view_splitgal4_imagery.cgi?line=SS40449	split-GAL driver line targeting leg local interneuron
Genetic reagent (Drosophila melanogaster)	GMR_22E12-x-VT063559	this paper	https://splitgal4.janelia.org/cgi-bin/view_splitgal4_imagery.cgi?line=SS40456	split-GAL driver line targeting IN06Bd2_T2, IN06Bd4_T2, IN06Bd5_T2
Genetic reagent (Drosophila melanogaster)	104A07-x-101A05	this paper	https://splitgal4.janelia.org/cgi-bin/view_splitgal4_imagery.cgi?line=SS40764	split-GAL driver line targeting IN19Bd1_T2, IN19Be1_T2
Genetic reagent (Drosophila melanogaster)	104B07-x-105G06	this paper	https://splitgal4.janelia.org/cgi-bin/view_splitgal4_imagery.cgi?line=SS40765	split-GAL driver line targeting DLMns, DVMns, tt MN, i2 MN
Genetic reagent (Drosophila melanogaster)	105G06-x-114A07	this paper	https://splitgal4.janelia.org/cgi-bin/view_splitgal4_imagery.cgi?line=SS40772	split-GAL driver line targeting tt MN, b2 MN, i1 MN, hg1 MN
Genetic reagent (Drosophila melanogaster)	112A07-x-127G08	this paper	https://splitgal4.janelia.org/cgi-bin/view_splitgal4_imagery.cgi?line=SS40778	split-GAL driver line targeting IN19Bg1_T2, IN19Bf1_T2
Genetic reagent (Drosophila melanogaster)	112A07-x-73C07	this paper	https://splitgal4.janelia.org/cgi-bin/view_splitgal4_imagery.cgi?line=SS40782	split-GAL driver line targeting GFC2a1_T2, IN19Be1_T2
Genetic reagent (Drosophila melanogaster)	112E12-x-107A11	this paper	https://splitgal4.janelia.org/cgi-bin/view_splitgal4_imagery.cgi?line=SS40783	split-GAL driver line targeting IN17Ac1_T2, dMS2a3_T2, dMS2a4_T2, dMS2a7_T2, dMS2a8_T2
Genetic reagent (Drosophila melanogaster)	126A10-x-56B12	this paper	https://splitgal4.janelia.org/cgi-bin/view_splitgal4_imagery.cgi?line=SS40851	split-GAL driver line targeting hb1 MN, hb2 MN
Genetic reagent (Drosophila melanogaster)	91C05-x-105G06	this paper	https://splitgal4.janelia.org/cgi-bin/view_splitgal4_imagery.cgi?line=SS40864	split-GAL driver line targeting hg1 MN, hg3 MN
Genetic reagent (Drosophila melanogaster)	91C05-x-114A07	this paper	https://splitgal4.janelia.org/cgi-bin/view_splitgal4_imagery.cgi?line=SS40865	split-GAL driver line targeting leg sensory
Genetic reagent (Drosophila melanogaster)	Tdc2-x-VT027316	this paper	https://splitgal4.janelia.org/cgi-bin/view_splitgal4_imagery.cgi?line=SS40867	split-GAL driver line targeting mesVUM-MJ_T2, EN00B011_T2, EN00B001_T2
Genetic reagent (Drosophila melanogaster)	Tdc2-x-25C01	this paper	https://splitgal4.janelia.org/cgi-bin/view_splitgal4_imagery.cgi?line=SS40868	split-GAL driver line targeting mesVUM-MJ_T2, EN00B011_T2
Genetic reagent (Drosophila melanogaster)	109F10-x-28E12	this paper	https://splitgal4.janelia.org/cgi-bin/view_splitgal4_imagery.cgi?line=SS40969	split-GAL driver line targeting hDVMn, IN11Bb1_T2, IN19Ba1_T3
Genetic reagent (Drosophila melanogaster)	118H02-x-47F01	this paper	https://splitgal4.janelia.org/cgi-bin/view_splitgal4_imagery.cgi?line=SS40980	split-GAL driver line targeting b1 MN, iii1 MN, iii3 MN
Genetic reagent (Drosophila melanogaster)	126C10-x-28E12	this paper	https://splitgal4.janelia.org/cgi-bin/view_splitgal4_imagery.cgi?line=SS40989	split-GAL driver line targeting DLMns, DVMns, tt MN, hDVMn, hi1 MN, hi2 MN
Genetic reagent (Drosophila melanogaster)	33F10-x-75F02	this paper	https://splitgal4.janelia.org/cgi-bin/view_splitgal4_imagery.cgi?line=SS41027	split-GAL driver line targeting tt MN, b2 MN, i1 MN, iii4 MN
Genetic reagent (Drosophila melanogaster)	33H04-x-28E12	this paper	https://splitgal4.janelia.org/cgi-bin/view_splitgal4_imagery.cgi?line=SS41029	split-GAL driver line targeting adominal MN
Genetic reagent (Drosophila melanogaster)	38A10-x-12G01	this paper	https://splitgal4.janelia.org/cgi-bin/view_splitgal4_imagery.cgi?line=SS41034	split-GAL driver line targeting leg sensory
Genetic reagent (Drosophila melanogaster)	38D03-x-93E02	this paper	https://splitgal4.janelia.org/cgi-bin/view_splitgal4_imagery.cgi?line=SS41039	split-GAL driver line targeting i1 MN, IN07Bb2_T2
Genetic reagent (Drosophila melanogaster)	41A07-x-12G01	this paper	https://splitgal4.janelia.org/cgi-bin/view_splitgal4_imagery.cgi?line=SS41041	split-GAL driver line targeting IN02Aa1_T3
Genetic reagent (Drosophila melanogaster)	52E06-x-39G05	this paper	https://splitgal4.janelia.org/cgi-bin/view_splitgal4_imagery.cgi?line=SS41052	split-GAL driver line targeting tp1 MN
Genetic reagent (Drosophila melanogaster)	70B07-x-74D06	this paper	https://splitgal4.janelia.org/cgi-bin/view_splitgal4_imagery.cgi?line=SS41068	split-GAL driver line targeting DVMns
Genetic reagent (Drosophila melanogaster)	93E02-x-22A12	this paper	https://splitgal4.janelia.org/cgi-bin/view_splitgal4_imagery.cgi?line=SS41075	split-GAL driver line targeting DVMns, hi1 MN
Genetic reagent (Drosophila melanogaster)	VT040003-x-VT048635	this paper	https://splitgal4.janelia.org/cgi-bin/view_splitgal4_imagery.cgi?line=SS42050	split-GAL driver line targeting IN19Bh1_A1, IN19Bh2_A1
Genetic reagent (Drosophila melanogaster)	GMR_96A08-x-GMR_79E01	this paper	https://splitgal4.janelia.org/cgi-bin/view_splitgal4_imagery.cgi?line=SS42079	split-GAL driver line targeting IN06Ae1_T1, IN06Ae2_T1, IN06Ae3_T1
Genetic reagent (Drosophila melanogaster)	109G12-x-11C01	this paper	https://splitgal4.janelia.org/cgi-bin/view_splitgal4_imagery.cgi?line=SS42385	split-GAL driver line targeting EN00B011_T2, EN00B001_T2
Genetic reagent (Drosophila melanogaster)	22H01-x-21B02	this paper	https://splitgal4.janelia.org/cgi-bin/view_splitgal4_imagery.cgi?line=SS42438	split-GAL driver line targeting IN17Ag1_T2, dMS2a1_T2, dMS2a2_T2, dMS2a4_T2, dMS2a6_T2, dMS2a8_T2, dMS2a9_T2
Genetic reagent (Drosophila melanogaster)	22H01-x-95F12	this paper	https://splitgal4.janelia.org/cgi-bin/view_splitgal4_imagery.cgi?line=SS42439	split-GAL driver line targeting IN17Ab1_T2, dMS2a1_T2, dMS2a3_T2, dMS2a7_T2
Genetic reagent (Drosophila melanogaster)	GMR_23B09-x-GMR_21B02	this paper	https://splitgal4.janelia.org/cgi-bin/view_splitgal4_imagery.cgi?line=SS42442	split-GAL driver line targeting IN17Aa1_T2, IN17Aa2_T2, dMS2a2_T2
Genetic reagent (Drosophila melanogaster)	26B04-x-39H12	this paper	https://splitgal4.janelia.org/cgi-bin/view_splitgal4_imagery.cgi?line=SS42446	split-GAL driver line targeting IN06Ah1_T2, IN06Ah2_T2, IN06Aa2_T2, IN06Ah4_T2
Genetic reagent (Drosophila melanogaster)	26B04-x-76H04	this paper	https://splitgal4.janelia.org/cgi-bin/view_splitgal4_imagery.cgi?line=SS42447	split-GAL driver line targeting IN06Be1_T2, IN06Bd2_T2, IN06Bd4_T2, IN06Bd5_T2
Genetic reagent (Drosophila melanogaster)	41G04-x-109H02	this paper	https://splitgal4.janelia.org/cgi-bin/view_splitgal4_imagery.cgi?line=SS42464	split-GAL driver line targeting tp2 MN, IN07Be1_T2, IN07Be2_t2, IN07Be4_T2
Genetic reagent (Drosophila melanogaster)	41G04-x-122A10	this paper	https://splitgal4.janelia.org/cgi-bin/view_splitgal4_imagery.cgi?line=SS42465	split-GAL driver line targeting GFC2a1_T2, IN18Ba1_T2 *, GFC2a3_T2, vMS12a1_T2, IN12Aa2_T2
Genetic reagent (Drosophila melanogaster)	64E06-x-109H02	this paper	https://splitgal4.janelia.org/cgi-bin/view_splitgal4_imagery.cgi?line=SS42475	split-GAL driver line targeting IN00Ac1_T2, IN07Bd2_T2
Genetic reagent (Drosophila melanogaster)	92A09-x-115F05	this paper	https://splitgal4.janelia.org/cgi-bin/view_splitgal4_imagery.cgi?line=SS42493	split-GAL driver line targeting IN19Bh1_A1
Genetic reagent (Drosophila melanogaster)	95F12-x-21B02	this paper	https://splitgal4.janelia.org/cgi-bin/view_splitgal4_imagery.cgi?line=SS42498	split-GAL driver line targeting IN17Ab1_T2, IN17Aa1_T2, IN17Ab2_T2 *, dMS2a1_T2, dMS2a2_T2
Genetic reagent (Drosophila melanogaster)	09F12-x-87G07	this paper	https://splitgal4.janelia.org/cgi-bin/view_splitgal4_imagery.cgi?line=SS42499	split-GAL driver line targeting IN07Bd2_T2, IN07Bg1_T2, IN18Bc2_T3
Genetic reagent (Drosophila melanogaster)	GMR_48A03-x-VT063560	this paper	https://splitgal4.janelia.org/cgi-bin/view_splitgal4_imagery.cgi?line=SS43546	split-GAL driver line targeting IN10Ba1_T2
Genetic reagent (Drosophila melanogaster)	102A09-x-104A05	this paper	https://splitgal4.janelia.org/cgi-bin/view_splitgal4_imagery.cgi?line=SS43972	split-GAL driver line targeting leg bilateral interneuron
Genetic reagent (Drosophila melanogaster)	104C08-x-33E06	this paper	https://splitgal4.janelia.org/cgi-bin/view_splitgal4_imagery.cgi?line=SS43979	split-GAL driver line targeting IN18Bc2_T3
Genetic reagent (Drosophila melanogaster)	104C08-x-74D06	this paper	https://splitgal4.janelia.org/cgi-bin/view_splitgal4_imagery.cgi?line=SS43980	split-GAL driver line targeting DLMns, DVMns
Genetic reagent (Drosophila melanogaster)	112C03-x-77H03	this paper	https://splitgal4.janelia.org/cgi-bin/view_splitgal4_imagery.cgi?line=SS43995	split-GAL driver line targeting b2 MN, leg interneuron
Genetic reagent (Drosophila melanogaster)	119G05-x-31E10	this paper	https://splitgal4.janelia.org/cgi-bin/view_splitgal4_imagery.cgi?line=SS44002	split-GAL driver line targeting IN11Bc1_T1, IN03Ba1_T1, IN06Ah2_T2
Genetic reagent (Drosophila melanogaster)	119G05-x-38A07	this paper	https://splitgal4.janelia.org/cgi-bin/view_splitgal4_imagery.cgi?line=SS44003	split-GAL driver line targeting IN11Bc1_T1, IN03Ba1_T1, IN03Ba2_T1 *, IN11Ba1_T2, IN11Bb1_T2
Genetic reagent (Drosophila melanogaster)	119G05-x-94H03	this paper	https://splitgal4.janelia.org/cgi-bin/view_splitgal4_imagery.cgi?line=SS44005	split-GAL driver line targeting IN11Ba1_T2
Genetic reagent (Drosophila melanogaster)	VT026034-x-VT033050	this paper	https://splitgal4.janelia.org/cgi-bin/view_splitgal4_imagery.cgi?line=SS44009	split-GAL driver line targeting leg ascending neuron
Genetic reagent (Drosophila melanogaster)	127E05-x- 26B07	this paper	https://splitgal4.janelia.org/cgi-bin/view_splitgal4_imagery.cgi?line=SS44028	split-GAL driver line targeting leg ascending neuron
Genetic reagent (Drosophila melanogaster)	13E04-x-110D12	this paper	https://splitgal4.janelia.org/cgi-bin/view_splitgal4_imagery.cgi?line=SS44034	split-GAL driver line targeting leg intersegmental neuron
Genetic reagent (Drosophila melanogaster)	14E09-x-117C08	this paper	https://splitgal4.janelia.org/cgi-bin/view_splitgal4_imagery.cgi?line=SS44039	split-GAL driver line targeting DLMns
Genetic reagent (Drosophila melanogaster)	18H03-x-52E12	this paper	https://splitgal4.janelia.org/cgi-bin/view_splitgal4_imagery.cgi?line=SS44046	split-GAL driver line targeting leg local interneuron
Genetic reagent (Drosophila melanogaster)	20C03-x-28H03	this paper	https://splitgal4.janelia.org/cgi-bin/view_splitgal4_imagery.cgi?line=SS44051	split-GAL driver line targeting IN11Ba1_T2, IN11Bb1_T2
Genetic reagent (Drosophila melanogaster)	23B05-x-111D01	this paper	https://splitgal4.janelia.org/cgi-bin/view_splitgal4_imagery.cgi?line=SS44054	split-GAL driver line targeting w-cHINa4_T2
Genetic reagent (Drosophila melanogaster)	23B05-x-117C08	this paper	https://splitgal4.janelia.org/cgi-bin/view_splitgal4_imagery.cgi?line=SS44056	split-GAL driver line targeting DLMns
Genetic reagent (Drosophila melanogaster)	23B05-x-127G08	this paper	https://splitgal4.janelia.org/cgi-bin/view_splitgal4_imagery.cgi?line=SS44057	split-GAL driver line targeting leg local interneuron
Genetic reagent (Drosophila melanogaster)	23B05-x-74D06	this paper	https://splitgal4.janelia.org/cgi-bin/view_splitgal4_imagery.cgi?line=SS44060	split-GAL driver line targeting DLMns, DVMns
Genetic reagent (Drosophila melanogaster)	84H05-x-13E04	this paper	https://splitgal4.janelia.org/cgi-bin/view_splitgal4_imagery.cgi?line=SS44081	split-GAL driver line targeting leg sensory
Genetic reagent (Drosophila melanogaster)	VT050112-x-GMR_85H06	this paper	https://splitgal4.janelia.org/cgi-bin/view_splitgal4_imagery.cgi?line=SS44276	split-GAL driver line targeting IN06Aj1_T3
Genetic reagent (Drosophila melanogaster)	GMR_50G08-x-VT039458	this paper	https://splitgal4.janelia.org/cgi-bin/view_splitgal4_imagery.cgi?line=SS44314	split-GAL driver line targeting IN02Ac1_T1, IN02Af1_T2, IN02Ae1_T2, IN02Ad1_T3
Genetic reagent (Drosophila melanogaster)	VT004417-x-VT014709	this paper	https://splitgal4.janelia.org/cgi-bin/view_splitgal4_imagery.cgi?line=SS45385	split-GAL driver line targeting IN06Ab1_T2, IN06Aa1_T2 *, IN06Aa2_T2, IN06Ah5_T2, IN06Ad1_T2
Genetic reagent (Drosophila melanogaster)	GMR_23E04-x-GMR_83A12	this paper	https://splitgal4.janelia.org/cgi-bin/view_splitgal4_imagery.cgi?line=SS45607	split-GAL driver line targeting GFC2a1_T2, GFC2a3_T2, GFC2a5_T2
Genetic reagent (Drosophila melanogaster)	GMR_72E10-x-VT000629	this paper	https://splitgal4.janelia.org/cgi-bin/view_splitgal4_imagery.cgi?line=SS45611	split-GAL driver line targeting IN06Ac1_T3
Genetic reagent (Drosophila melanogaster)	VT016254-x-120H03	this paper	https://splitgal4.janelia.org/cgi-bin/view_splitgal4_imagery.cgi?line=SS45736	split-GAL driver line targeting IN17Ai1_T3, leg interneuron
Genetic reagent (Drosophila melanogaster)	122B04-x-11C01	this paper	https://splitgal4.janelia.org/cgi-bin/view_splitgal4_imagery.cgi?line=SS45766	split-GAL driver line targeting mesVUM-MJ_T2, EN00B011_T2
Genetic reagent (Drosophila melanogaster)	125A04-x-75F02	this paper	https://splitgal4.janelia.org/cgi-bin/view_splitgal4_imagery.cgi?line=SS45772	split-GAL driver line targeting tt MN, b2 MN, i2 MN
Genetic reagent (Drosophila melanogaster)	127F10-x-128A07	this paper	https://splitgal4.janelia.org/cgi-bin/view_splitgal4_imagery.cgi?line=SS45778	split-GAL driver line targeting i2 MN
Genetic reagent (Drosophila melanogaster)	127F10-x-75F02	this paper	https://splitgal4.janelia.org/cgi-bin/view_splitgal4_imagery.cgi?line=SS45779	split-GAL driver line targeting b3 MN, iii3 MN, hg1 MN
Genetic reagent (Drosophila melanogaster)	128A07-x-125C10	this paper	https://splitgal4.janelia.org/cgi-bin/view_splitgal4_imagery.cgi?line=SS45782	split-GAL driver line targeting i2 MN
Genetic reagent (Drosophila melanogaster)	78B06-x-67E03	this paper	https://splitgal4.janelia.org/cgi-bin/view_splitgal4_imagery.cgi?line=SS45830	split-GAL driver line targeting GFC2a1_T2, GFC2a2_T2, IN18Ba2_T2, GFC2a3_T2, GFC2a5_T2
Genetic reagent (Drosophila melanogaster)	95F12-x-59F02	this paper	https://splitgal4.janelia.org/cgi-bin/view_splitgal4_imagery.cgi?line=SS45843	split-GAL driver line targeting GFC2a2_T2, IN18Ba1_T2 *, GFC2a3_T2
Genetic reagent (Drosophila melanogaster)	GMR_81C11-x-GMR_54H10	this paper	https://splitgal4.janelia.org/cgi-bin/view_splitgal4_imagery.cgi?line=SS46260	split-GAL driver line targeting IN17Ae1_T3, IN17Ai1_T3, IN17Ad1_T3
Genetic reagent (Drosophila melanogaster)	VT046018-x-GMR_76G11	this paper	https://splitgal4.janelia.org/cgi-bin/view_splitgal4_imagery.cgi?line=SS46295	split-GAL driver line targeting IN00Ab1_T1
Genetic reagent (Drosophila melanogaster)	VT064569-x-VT056770	this paper	https://splitgal4.janelia.org/cgi-bin/view_splitgal4_imagery.cgi?line=SS46645	split-GAL driver line targeting EN00B011_T2
Genetic reagent (Drosophila melanogaster)	GMR_22H01-x-VT008681	this paper	https://splitgal4.janelia.org/cgi-bin/view_splitgal4_imagery.cgi?line=SS46675	split-GAL driver line targeting dMS2a3_T2, dMS2a5_T2, dMS2a6_T2
Genetic reagent (Drosophila melanogaster)	VT004417-x-VT028869	this paper	https://splitgal4.janelia.org/cgi-bin/view_splitgal4_imagery.cgi?line=SS46725	split-GAL driver line targeting IN06Bi1_T2
Genetic reagent (Drosophila melanogaster)	GMR_12A11-x-VT009094	this paper	https://splitgal4.janelia.org/cgi-bin/view_splitgal4_imagery.cgi?line=SS46735	split-GAL driver line targeting IN07Bd2_T2, IN07Be4_T2, IN17Af1_T3, IN17Ae1_T3, IN17Ad1_T3
Genetic reagent (Drosophila melanogaster)	107C08-x-114A09	this paper	https://splitgal4.janelia.org/cgi-bin/view_splitgal4_imagery.cgi?line=SS47120	split-GAL driver line targeting tp2 MN
Genetic reagent (Drosophila melanogaster)	110D01-x-75F02	this paper	https://splitgal4.janelia.org/cgi-bin/view_splitgal4_imagery.cgi?line=SS47125	split-GAL driver line targeting tt MN
Genetic reagent (Drosophila melanogaster)	123C07-x-115B11	this paper	https://splitgal4.janelia.org/cgi-bin/view_splitgal4_imagery.cgi?line=SS47152	split-GAL driver line targeting ps1 MN
Genetic reagent (Drosophila melanogaster)	127F10-x-10A12	this paper	https://splitgal4.janelia.org/cgi-bin/view_splitgal4_imagery.cgi?line=SS47160	split-GAL driver line targeting b2 MN, b3 MN, iii4 MN, hg1 MN, hg3 MN
Genetic reagent (Drosophila melanogaster)	127F10-x-31D08	this paper	https://splitgal4.janelia.org/cgi-bin/view_splitgal4_imagery.cgi?line=SS47161	split-GAL driver line targeting hg1 MN, dMS2a1_T2
Genetic reagent (Drosophila melanogaster)	44D02-x-23B05	this paper	https://splitgal4.janelia.org/cgi-bin/view_splitgal4_imagery.cgi?line=SS47192	split-GAL driver line targeting IN03Bi2_T1, IN03Bb1_T2
Genetic reagent (Drosophila melanogaster)	44F09-x-121H06	this paper	https://splitgal4.janelia.org/cgi-bin/view_splitgal4_imagery.cgi?line=SS47195	split-GAL driver line targeting hi1 MN, hb1 MN, hb2 MN
Genetic reagent (Drosophila melanogaster)	50G08-x-23B05	this paper	https://splitgal4.janelia.org/cgi-bin/view_splitgal4_imagery.cgi?line=SS47200	split-GAL driver line targeting IN06Ba1_T2, IN00Ac1_T2
Genetic reagent (Drosophila melanogaster)	67B01-x-116H07	this paper	https://splitgal4.janelia.org/cgi-bin/view_splitgal4_imagery.cgi?line=SS47204	split-GAL driver line targeting prosternal sensory, IN08Ba4_T3
Genetic reagent (Drosophila melanogaster)	75D06-x-67B01	this paper	https://splitgal4.janelia.org/cgi-bin/view_splitgal4_imagery.cgi?line=SS47214	split-GAL driver line targeting IN08Ba1_T3, IN06Ah2_T2, IN08Ba4_T3
Genetic reagent (Drosophila melanogaster)	75D06-x-75F06	this paper	https://splitgal4.janelia.org/cgi-bin/view_splitgal4_imagery.cgi?line=SS47215	split-GAL driver line targeting IN08Ba2_T3, IN06Ah2_T2, IN08Ba4_T3, IN08Bc1_T3, w-cHINa3_T2
Genetic reagent (Drosophila melanogaster)	92B11-x-112C01	this paper	https://splitgal4.janelia.org/cgi-bin/view_splitgal4_imagery.cgi?line=SS47219	split-GAL driver line targeting IN11Bc1_T1, IN11Ba1_T2, IN11Bb1_T2
Genetic reagent (Drosophila melanogaster)	92B11-x-38A07	this paper	https://splitgal4.janelia.org/cgi-bin/view_splitgal4_imagery.cgi?line=SS47222	split-GAL driver line targeting IN11Bc1_T1, IN11Ba1_T2, IN11Bb1_T2
Genetic reagent (Drosophila melanogaster)	105D02-x-85F12	this paper	https://splitgal4.janelia.org/cgi-bin/view_splitgal4_imagery.cgi?line=SS48204	split-GAL driver line targeting IN06Ah1_T2, IN06Ah2_T2, IN06Aa2_T2, IN06Ah3_T2, IN06Ah5_T2, IN06Ad1_T2
Genetic reagent (Drosophila melanogaster)	115B11-x-23B05	this paper	https://splitgal4.janelia.org/cgi-bin/view_splitgal4_imagery.cgi?line=SS48215	split-GAL driver line targeting IN11Bd1_T2, IN11Bd2_T2
Genetic reagent (Drosophila melanogaster)	119F12-x-55H04	this paper	https://splitgal4.janelia.org/cgi-bin/view_splitgal4_imagery.cgi?line=SS48221	split-GAL driver line targeting w-cHINa3_T2
Genetic reagent (Drosophila melanogaster)	125G04-x-103B07	this paper	https://splitgal4.janelia.org/cgi-bin/view_splitgal4_imagery.cgi?line=SS48240	split-GAL driver line targeting abdominal MN
Genetic reagent (Drosophila melanogaster)	125G04-x-120A08	this paper	https://splitgal4.janelia.org/cgi-bin/view_splitgal4_imagery.cgi?line=SS48247	split-GAL driver line targeting abdominal MN
Genetic reagent (Drosophila melanogaster)	23B05-x-123G02	this paper	https://splitgal4.janelia.org/cgi-bin/view_splitgal4_imagery.cgi?line=SS48268	split-GAL driver line targeting IN00Aa1_T2, dMS2a3_T2, IN03Bi2_T1, IN11Bc1_T1, IN03Ba2_T1 *
Genetic reagent (Drosophila melanogaster)	26A08-x-123G02	this paper	https://splitgal4.janelia.org/cgi-bin/view_splitgal4_imagery.cgi?line=SS48272	split-GAL driver line targeting dMS2a7_T2, vMS12a1_T2, IN12Aa2_T2
Genetic reagent (Drosophila melanogaster)	50G08-x-114A07	this paper	https://splitgal4.janelia.org/cgi-bin/view_splitgal4_imagery.cgi?line=SS48287	split-GAL driver line targeting prosternal sensory
Genetic reagent (Drosophila melanogaster)	92H07-x-52B02	this paper	https://splitgal4.janelia.org/cgi-bin/view_splitgal4_imagery.cgi?line=SS48305	split-GAL driver line targeting leg bilateral interneuron
Genetic reagent (Drosophila melanogaster)	127F10-x-115A02	this paper	https://splitgal4.janelia.org/cgi-bin/view_splitgal4_imagery.cgi?line=SS48311	split-GAL driver line targeting b3 MN, hg1 MN, IN00Ac1_T2, IN06Ah4_T2
Genetic reagent (Drosophila melanogaster)	VT045281-x-VT030541	this paper	https://splitgal4.janelia.org/cgi-bin/view_splitgal4_imagery.cgi?line=SS48619	split-GAL driver line targeting IN07Bf1_T2
Genetic reagent (Drosophila melanogaster)	GMR_65D05-x-GMR_44H01	this paper	https://splitgal4.janelia.org/cgi-bin/view_splitgal4_imagery.cgi?line=SS48709	split-GAL driver line targeting IN17Af1_T3, IN17Ai1_T3, IN17Ad1_T3
Genetic reagent (Drosophila melanogaster)	127F10-x-25C08	this paper	https://splitgal4.janelia.org/cgi-bin/view_splitgal4_imagery.cgi?line=SS49039	split-GAL driver line targeting hg3 MN
Genetic reagent (Drosophila melanogaster)	127G08-x-116H08	this paper	https://splitgal4.janelia.org/cgi-bin/view_splitgal4_imagery.cgi?line=SS49041	split-GAL driver line targeting IN11Bg1_T2, IN11Bf1_T2, IN19Bc1_T2, IN19Bc3_T2
Genetic reagent (Drosophila melanogaster)	127G08-x-118C10	this paper	https://splitgal4.janelia.org/cgi-bin/view_splitgal4_imagery.cgi?line=SS49042	split-GAL driver line targeting IN11Bh1_T2, IN11Bf1_T2
Genetic reagent (Drosophila melanogaster)	GMR_48A03-x-VT021731	this paper	https://splitgal4.janelia.org/cgi-bin/view_splitgal4_imagery.cgi?line=SS49125	split-GAL driver line targeting IN03Bj1_T3
Genetic reagent (Drosophila melanogaster)	108H11-x-107A11	this paper	https://splitgal4.janelia.org/cgi-bin/view_splitgal4_imagery.cgi?line=SS49766	split-GAL driver line targeting dMS2a1_T2, IN17Ac1_T2
Genetic reagent (Drosophila melanogaster)	VT012768-x-20A03	this paper	https://splitgal4.janelia.org/cgi-bin/view_splitgal4_imagery.cgi?line=SS49776	split-GAL driver line targeting PSI_T2
Genetic reagent (Drosophila melanogaster)	VT012768-x-75F06	this paper	https://splitgal4.janelia.org/cgi-bin/view_splitgal4_imagery.cgi?line=SS49777	split-GAL driver line targeting PSI_T2, IN18Bb1_T3, IN18Bc1_T3
Genetic reagent (Drosophila melanogaster)	113F07-x-127G08	this paper	https://splitgal4.janelia.org/cgi-bin/view_splitgal4_imagery.cgi?line=SS49778	split-GAL driver line targeting IN03Bg1_T2, IN03Bh1_T2
Genetic reagent (Drosophila melanogaster)	113F07-x-27A05	this paper	https://splitgal4.janelia.org/cgi-bin/view_splitgal4_imagery.cgi?line=SS49779	split-GAL driver line targeting IN03Be1_T1, IN03Bc1_T1, IN03Bc2_T1, IN03Bd1_T1
Genetic reagent (Drosophila melanogaster)	116H08-x-112B09	this paper	https://splitgal4.janelia.org/cgi-bin/view_splitgal4_imagery.cgi?line=SS49784	split-GAL driver line targeting IN07Ba1_T2, IN07Bb1_T2, IN07Bb2_T2, IN07Be4_T2
Genetic reagent (Drosophila melanogaster)	123C01-x-74D06	this paper	https://splitgal4.janelia.org/cgi-bin/view_splitgal4_imagery.cgi?line=SS49797	split-GAL driver line targeting DLMns, DVMns
Genetic reagent (Drosophila melanogaster)	125E09-x-37E06	this paper	https://splitgal4.janelia.org/cgi-bin/view_splitgal4_imagery.cgi?line=SS49799	split-GAL driver line targeting IN06Ba1_T2, IN06Bc1_T2
Genetic reagent (Drosophila melanogaster)	VT043294-x-113F07	this paper	https://splitgal4.janelia.org/cgi-bin/view_splitgal4_imagery.cgi?line=SS49800	split-GAL driver line targeting IN11Bf1_T2, IN03Bg1_T2, IN03Bh1_T2, IN03Bh2_T2, IN03Bh3_T2
Genetic reagent (Drosophila melanogaster)	VT043294-x-24F10	this paper	https://splitgal4.janelia.org/cgi-bin/view_splitgal4_imagery.cgi?line=SS49802	split-GAL driver line targeting IN19Bb1_T1, IN11Bb1_T2
Genetic reagent (Drosophila melanogaster)	137F12-x-14A02	this paper	https://splitgal4.janelia.org/cgi-bin/view_splitgal4_imagery.cgi?line=SS49806	split-GAL driver line targeting b3 MN, hg1 MN, w-cHINa1_T2
Genetic reagent (Drosophila melanogaster)	137G02-x-127G08	this paper	https://splitgal4.janelia.org/cgi-bin/view_splitgal4_imagery.cgi?line=SS49807	split-GAL driver line targeting IN06Af1_T1, IN03Bh1_T2, IN03Bf1_T2
Genetic reagent (Drosophila melanogaster)	10B11-x-VT012768	this paper	https://splitgal4.janelia.org/cgi-bin/view_splitgal4_imagery.cgi?line=SS49809	split-GAL driver line targeting PSI_T2
Genetic reagent (Drosophila melanogaster)	10B11-x-118F02	this paper	https://splitgal4.janelia.org/cgi-bin/view_splitgal4_imagery.cgi?line=SS49810	split-GAL driver line targeting PSI_T2
Genetic reagent (Drosophila melanogaster)	10B11-x-13C08	this paper	https://splitgal4.janelia.org/cgi-bin/view_splitgal4_imagery.cgi?line=SS49812	split-GAL driver line targeting PSI_T2
Genetic reagent (Drosophila melanogaster)	72B02-x-59H02	this paper	https://splitgal4.janelia.org/cgi-bin/view_splitgal4_imagery.cgi?line=SS49853	split-GAL driver line targeting IN08Bb1_T3, IN08Bb2_T3
Genetic reagent (Drosophila melanogaster)	93E02-x-VT026839	this paper	https://splitgal4.janelia.org/cgi-bin/view_splitgal4_imagery.cgi?line=SS49861	split-GAL driver line targeting leg local interneuron
Genetic reagent (Drosophila melanogaster)	125G04-x-24E06	this paper	https://splitgal4.janelia.org/cgi-bin/view_splitgal4_imagery.cgi?line=SS51508	split-GAL driver line targeting EN00B024_A1
Genetic reagent (Drosophila melanogaster)	45G01-x-121D11	this paper	https://splitgal4.janelia.org/cgi-bin/view_splitgal4_imagery.cgi?line=SS51523	split-GAL driver line targeting hDVMn
Genetic reagent (Drosophila melanogaster)	45G01-x-122H10	this paper	https://splitgal4.janelia.org/cgi-bin/view_splitgal4_imagery.cgi?line=SS51524	split-GAL driver line targeting hDVMn
Genetic reagent (Drosophila melanogaster)	73C04-x-60A06	this paper	https://splitgal4.janelia.org/cgi-bin/view_splitgal4_imagery.cgi?line=SS51528	split-GAL driver line targeting tpN MN
Genetic reagent (Drosophila melanogaster)	74H07-x-117C08	this paper	https://splitgal4.janelia.org/cgi-bin/view_splitgal4_imagery.cgi?line=SS51531	split-GAL driver line targeting IN17Ah1_T3, IN17Ae1_T3
Genetic reagent (Drosophila melanogaster)	VT019307-x-VT029814	this paper	https://splitgal4.janelia.org/cgi-bin/view_splitgal4_imagery.cgi?line=SS51830	split-GAL driver line targeting IN03Be2_T1, IN03Bd1_T1
Genetic reagent (Drosophila melanogaster)	120H05-x-76H04	this paper	https://splitgal4.janelia.org/cgi-bin/view_splitgal4_imagery.cgi?line=SS52389	split-GAL driver line targeting IN03Bl2_T1, IN03Bl3_T1, IN03Bl4_T1, IN03Bl5_T1, IN03Bl6_T1
Genetic reagent (Drosophila melanogaster)	124C12-x-102C03	this paper	https://splitgal4.janelia.org/cgi-bin/view_splitgal4_imagery.cgi?line=SS52392	split-GAL driver line targeting IN07Ba1_T2, IN07Bb2_T2, IN07Be1_T2, IN07Be2_t2, IN07Be5_T2
Genetic reagent (Drosophila melanogaster)	125A04-x-102C03	this paper	https://splitgal4.janelia.org/cgi-bin/view_splitgal4_imagery.cgi?line=SS52395	split-GAL driver line targeting hg2 MN
Genetic reagent (Drosophila melanogaster)	127F10-x-102B02	this paper	https://splitgal4.janelia.org/cgi-bin/view_splitgal4_imagery.cgi?line=SS52404	split-GAL driver line targeting hg1 MN
Genetic reagent (Drosophila melanogaster)	127F10-x-125C10	this paper	https://splitgal4.janelia.org/cgi-bin/view_splitgal4_imagery.cgi?line=SS52405	split-GAL driver line targeting b3 MN, i2 MN, hg3 MN
Genetic reagent (Drosophila melanogaster)	112B01-x-128A07	this paper	https://splitgal4.janelia.org/cgi-bin/view_splitgal4_imagery.cgi?line=SS53378	split-GAL driver line targeting hDVMn
Genetic reagent (Drosophila melanogaster)	22E12-x-58F02	this paper	https://splitgal4.janelia.org/cgi-bin/view_splitgal4_imagery.cgi?line=SS53421	split-GAL driver line targeting dMS2a5_T2, IN06Bd2_T2, IN06Bd3_T2, IN06Bd4_T2, IN06Bd5_T2
Genetic reagent (Drosophila melanogaster)	69H11-x-85G10	this paper	https://splitgal4.janelia.org/cgi-bin/view_splitgal4_imagery.cgi?line=SS53435	split-GAL driver line targeting leg bilateral interneuron
Genetic reagent (Drosophila melanogaster)	75C10-x-107G12	this paper	https://splitgal4.janelia.org/cgi-bin/view_splitgal4_imagery.cgi?line=SS53438	split-GAL driver line targeting i2 MN
Genetic reagent (Drosophila melanogaster)	85G10-x-117H12	this paper	https://splitgal4.janelia.org/cgi-bin/view_splitgal4_imagery.cgi?line=SS54445	split-GAL driver line targeting IN06Ba1_T2
Genetic reagent (Drosophila melanogaster)	125H05-x-46C02	this paper	https://splitgal4.janelia.org/cgi-bin/view_splitgal4_imagery.cgi?line=SS54474	split-GAL driver line targeting IN06Ag2_T1, IN06Ai1_T1, IN06Ag3_T1
Genetic reagent (Drosophila melanogaster)	125H05-x-93B07	this paper	https://splitgal4.janelia.org/cgi-bin/view_splitgal4_imagery.cgi?line=SS54480	split-GAL driver line targeting IN06Bg1_T1, IN06Ag1_T1, IN06Ag2_T1, IN06Ag3_T1
Genetic reagent (Drosophila melanogaster)	46C02-x-125D05	this paper	https://splitgal4.janelia.org/cgi-bin/view_splitgal4_imagery.cgi?line=SS54495	split-GAL driver line targeting IN06Bg1_T1, IN06Ai1_T1, IN06Ag3_T1, IN06Bf1_T1, IN06Bh1_T1
Genetic reagent (Drosophila melanogaster)	50G08-x-59D07	this paper	https://splitgal4.janelia.org/cgi-bin/view_splitgal4_imagery.cgi?line=SS54506	split-GAL driver line targeting IN02Aa1_T3, IN02Ad1_T3, IN02Ai1_T3, IN02Ai2_T3, IN02Ah1_T3, IN02Ai3_T3, IN02Ah2_T3, IN02Ab1_T3
Genetic reagent (Drosophila melanogaster)	VT026771-x-VT019749	this paper	https://splitgal4.janelia.org/cgi-bin/view_splitgal4_imagery.cgi?line=SS60603	split-GAL driver line targeting IN07Bd1_T2, IN05Bl1_T1, IN07Bd2_T2
Antibody	nc82 supernatent	mouse α-bruchpilot	Developmental Studies Hybridoma Bank # nc82-s
Antibody	rabbit polyclonal anti-GFP	Thermo Fischer Scientific	Cat #: A-11122; RRID: AB_221569
Antibody	Alexa Fluor 488 goat anti-rabbit	Thermo Fischer Scientific	Cat #: A-11034; RRID: AB_2576217
Antibody	Alexa Fluor 568 goat anti-mouse	Thermo Fischer Scientific	Cat #: A-11031; RRID: AB_144696
Chemical compound, drug	Phalloidin Alexa Fluor 633	Life Tech
Chemical compound, drug	paraformaldehyde	Electron Miscroscopy Services	15713-S
Chemical compound, drug	Triton X-100	Sigma Aldrich	X100
Chemical compound, drug	SeaKem LE agarose	Fisher	Cat #: BMA50001
Chemical compound, drug	DMSO
Chemical compound, drug	Normal goat serum
Chemical compound, drug	NaN3
Chemical compound, drug	escin
Chemical compound, drug	bovine hyaluronidase type IV-S	Sigma Aldrich	Cat #: H3884
Chemical compound, drug	glycerol
Chemical compound, drug	ethanol
Chemical compound, drug	methyl salicylate	Sigma Aldrich	Cat #: M6752
Chemical compound, drug	DPX Mountant	Electron Microscopy Services	#13512
Chemical compound, drug	xylene	Fisher	x5-500
Software, algorithm	FlySongSegmenter	Arthur et al, 2013
Software, algorithm	BatchSongAnalysis	Ben Arthur, David Stern
Software, algorithm	Kinefly	Suver at al, 2016
