## Supplementary material for "Single-cell type analysis of wing premotor circuits in the ventral nerve cord of *Drosophila melanogaster*": Table 1

### Sheet: sort type
LM name	EM bodyId	MANC cell type	Somata Loc.	Hemi lineage	N	iT1	lT1	L1	X	W	iT2	lT2	L2	H	iT3	L3	A	Ext	Seg	Specific lines	Other lines	Figure reference	Previous names in Drosophila	Orthologous cells with visualized morphology
count					79	44	4	16	32	163	136	45	34	129	16	27	20
DLMn a b	10589, 10074	DLMn a b	2adl	emb						DD								DLMa, DLMb		SS44039, SS44056	SS31541, SS31561, SS43980, SS44060	Figure 2B	MN5 (1), MN5/6 (2), 45a/b (3)	DLMNa/b (Calliphora 4), MN5 (Manduca 5,6), DLMN1e (Bombyx 7)
DLMn c-f	162240	DLMn c-f	2avl	emb						DD								DLMc		SS44039, SS44056	SS31541, SS31561, SS43980, SS44060	Figure 2C	MN4 (1), 45c (3)	DLMNc (Calliphora 4), MN4 (Manduca 5,6), DLMN1d (Bombyx 7)
DLMn c-f	18309	DLMn c-f	2avl	emb						DD								DLMd		SS44039, SS44056	SS31541, SS31561, SS43980, SS44060	Figure 2D	MN3 (1), 45d (3)	DLMNd (Calliphora 4), MN3 (Manduca 5,6), DLMN1c (Bombyx 7)
DLMn c-f	10361	DLMn c-f	2avl	emb						DD								DLMe		SS44039, SS44056	SS31541, SS31561, SS43980, SS44060	Figure 2E	MN2 (1), 45e (3)	DLMNe (Calliphora 4), MN2 (Manduca 5,6), DLMN1b (Bombyx 7)
DLMn c-f	169914	DLMn c-f	2avl	emb						DD								DLMf		SS44039, SS44056	SS31541, SS31561, SS43980, SS44060	Figure 2F	MN1 (1), 45f (3)	DLMNf (Calliphora 4), MN1 (Manduca 5,6), DLMN1a (Bombyx 7)
DVMn 1a-c	14898	DVMn 1a-c	2avl	emb						Dd								DVM1a		SS41068, SS49797	SS31950, SS40989, SS43980, SS44060	Figure 3B	DVMNIa (8)	DVMN1a (Calliphora 4)
DVMn 1a-c	38723486729	DVMn 1a-c	2avl	emb						Dd	d–							DVM1b		SS41068, SS49797	SS31950, SS40989, SS43980, SS44060	Figure 3C	DVMNIb (8)	DVMN1b (Calliphora 4)
DVMn 1a-c	10733	DVMn 1a-c	2avl	emb						Dd	d–							DVM1c		SS41068, SS49797	SS31950, SS40989, SS43980, SS44060	Figure 3D	DVMNIc (8)	DVMN1c (Calliphora 4)
DVMn 2a b	15783	DVMn 2a b	2pvl	emb						Dd	d–							DVM2a		SS41068, SS49797	SS31950, SS40989, SS43980, SS44060	Figure 3E	DVMNIIa (8)	DVMN2a (Calliphora 4)
DVMn 2a b	15098	DVMn 2a b	2pvl	emb						Dd	d–							DVM2b		SS41068, SS49797	SS31950, SS40989, SS43980, SS44060	Figure 3F	DVMNIIb (8)	DVMN2b (Calliphora 4)
DVMn 3a b	162114	DVMn 3a b	2avl	emb						DD								DVM3a		SS41068, SS49797	SS31950, SS40989, SS43980, SS44060	Figure 3G	DVMNIIIa (8)	DVMN3a (Calliphora 4)
DVMn 3a b	11776	DVMn 3a b	2avl	emb						DD	d–							DVM3b		SS41068, SS49797	SS31950, SS40989, SS43980, SS44060	Figure 3H	DVMNIIIb (8)	DVMN3b (Calliphora 4)
tpn MN	10543, 11294	tpn MN	2avl	emb	Dd					DD	D–			d–				tp1, tp2		SS51528		Figure 4D
tp1 MN	10521, 10778	tp1 MN	2avl	emb	Dd					DD	d–			dd				tp1			SS41052, SS36076	Figure 4E	dtp MN (9)
tp2 MN	10270, 10766	tp2 MN	2avl	emb	Dd					DD	D–			d–				tp2		SS47120	SS42464	Figure 4F	vtp MN (9)
ps1 MN	10204, 10958	ps1 MN	2pvl	emb	Dd					DD	d–	d–		d–				ps1		SS47152		Figure 5C
			2avl	emb														ps2
tt MN	10068, 10110	TTMn	2avl	emb							a–	a–	D–					tt	+	SS47125	SS40765, SS40772, SS41027, SS45772	Figure 5D		tt MN (Calliphora 10)
b1 MN	10013, 10017	b1 MN	2avl	emb						Dd	d–			D–				b1	+		SS40980	Figure 6D		b1 MN (Calliphora 11)
b2 MN	10064, 10131	b2 MN	2avl	emb	d–					d–	D–			d–				b2		SS45772	SS40772, SS41027, SS47160	Figure 6E
b3 MN	10055, 10067	b3 MN	2avl	emb	D–					D–	D–			d–				b3	+	SS45779, SS52405	SS47160, SS48311, SS49806	Figure 6F
i1 MN	10115, 10225	i1 MN	2avl	emb	D–					D–	D–	D–		d–				i1			SS40772, SS41027, SS41039	Figure 7C
i2 MN	10145, 14390	i2 MN	2avl	emb	D–					Dd	Dd	Dd						i2		SS37246, SS45782	SS34778, SS34781, SS45778, SS53438	Figure 7D
iii1 MN	10129, 10614	iii1 MN	2pvl	emb						D–	Dd	Dd						iii1	+		SS40980	Figure 8D
iii3 MN	10287, 100725	iii3 MN	2pvl	emb						D–				d–				iii3	+	SS45779	SS40980	Figure 8E
MNwm35	11991, 13665	MNwm35	2pvl	emb	d–					D–	D–			D–				iii4		SS45779	SS41027, SS47160	Figure 8F
hg1 MN	10011, 10123	hg1 MN	2avl	emb	D–					D–	D–			D–				hg1		SS32023, SS45779	SS40864, , SS47161, SS49809	Figure 9D	vMS2 (12)
hg2 MN	12927, 22584	hg2 MN	2avl	emb	dD					dD	dD			dd				hg2	+	SS37253, SS52395	SS37252, SS52404	Figure 9E
hg3 MN	10130, 10931	hg3 MN	2avl	emb	DD				D–	DD	dd			DD				hg3	+	SS49039, SS52405	SS37252, SS40864, SS47160, SS52404	Figure 9F
	not found in present study		2avl	emb														hg4
hDVMn	14267, 14322	hDVM MN	3pvl	emb						–d				DD				hDVM	+	SS25532, SS51524	SS37253, SS40989, SS51523, SS53378	Figure 12C
MNhm43 (hb1 or hb2 MN)	17216, 24257	MNhm43	3avl	emb	D–	d–				D–	D–			D–				+		SS47195	SS40851	Figure 13D
MNhm42 (hb1 or hb2 MN)	10571, 49582	MNhm42	3avl	emb	D–	d–				D–	D–			D–		d–		+	+	SS47195	SS40851	Figure 13E
hi1 MN	17022, 20786	hi1 MN	3avl	emb										DD	dd			hi1		SS25532, SS37231	SS37253, SS37295, SS41075, SS47195	Figure 12D
hi2 MN	15057, 16201, 16222, 20969	hi2 MN	3avl	emb										DD		d–		hi2		SS25532, SS37231	SS36076, SS40989	Figure 13C
	not found in present study		3adm	emb														hiii2
	not found in present study		3avl	emb														hiii3			SS36076
mesVUM-MJ_T2	10597	mesVUM-MJ_T2	2avm	0B t2	dd	dd				DD	dd			dd				+		SS40868	SS40867, SS45766	Figure 15A		MesVUM-MJ (Calliphora 13)
EN00B011_T2	11900	EN00B011_T2	2avm	0B t2	dd	dd				DD	DD			dd				+		SS42385, SS46645	SS40867, SS45766	Figure 15B
EN00B011_T2	11919	EN00B011_T2	2avm	0B t2	mm	dd				DD	dd			dd				+		SS40868, SS42385	SS40867, SS45766, SS37253	Figure 15C
EN00B001_T2	12395	EN00B001_T2	2pvm	0B t2	dd	dd				MM	dd			dd				+		SS40868, SS42385	SS40867	Figure 15D		mesVUM-PM (Calliphora 13)
EN00B024_A1	15253	EN00B024_A1	2avm	2A t2					–M	MM	mm	MM							+	SS48268		Figure 15E
IN00Aa1_T2	14460, 15428, 15493, 16448	IN00A022_T2	Aavm	abd										DD		dd	DD	+	+	SS51508		Figure 15F
IN02Ac1_T1	18136, 20724, 25345, 29714, 20092, 23370, 33890	IN02A033_T1	1avm	2A t1	P–																SS44314	Figure 16A
IN10Ba1_T2	11915, 12175	IN10B023_T2	2avm	emb					MM	MM		md	d–	mm					+	SS43546		Figure 16B
IN00Ad1_T2	21011, 21580, 164110	IN00A054_T2	2vma	0A t2					mm	mm	MM	MM								SS36094		Figure 16C
IN00Ad2_T2	20938, 17266, 22343	IN00A054_T2	2vma	0A t2					mm	mm	MM	MM								SS36094		Figure 16D
IN02Af1_T2	23475, 13775, 25769, 26080, 27950, 28672, 29944, 30487	IN02A049_T2	2avm	2A t2						–M	–M										SS44314	Figure 16E
IN02Ae1_T2	22293, 24480	IN02A037_T2	2avm	2A t2	d–			d–		M–	m–									SS31472	SS44314	Figure 16F
IN11Bh1_T2	163051, 28701, 29400, 30625, 29397, 25826, 29431	IN11B021_T2	2adl	11B t2						M–	d–									SS33409, SS49042		Figure 16G
IN11Bg1_T2	28381, 24764, 28058, 28300, 33659, 165660, 172998	IN11B020_T2	2adl	11B t2						M–	m–	d–								SS33409, SS49041		Figure 16H
IN11Bf1_T2	26369, 23767, 24484, 24895, 25676, 35860, 157680	IN11B019_T2	2pdl	11B t2						M–	d–	a–								SS33409, SS49042	SS49800	Figure 16I
IN11Bh2_T2	30748, 27001, 29478, 29350, 157517, 27575, 29227	IN11B021_T2	2pdm	11B t2						M–	M–									SS25511, SS33409		Figure 16J
IN17Ab1_T2	14661	IN17A055_T2	2adl	17A t2					D–	M–	m–		d–	a–							SS42498	Figure 16--figure supplement 1A
IN17Aa1_T2	16009, 15908	IN17A049_T2	2adl	17A t2		m–			M–	M–	m–		m–	a–						SS42442	SS42439, SS42498	Figure 16--figure supplement 1B
IN17Aa2_T2	15754, 13989	IN17A049_T2	2adl	17A t2		m–		d–	M–	M–	m–		m–	a–						SS42442	SS42439	Figure 16--figure supplement 1C
IN17Ab2_T2 *	16664	IN17A055_T2	2adl	17A t2		m–			M–	M–	m–		d–	a–							SS42498	Figure 16--figure supplement 1D
IN17Ag1_T2	167001, 32912	IN17A107_T2	2adl	17A t2		m–		d–	M–	M–	m–		m–	a–							SS42438	Figure 16--figure supplement 1E
dMS2a1_T2	14309, 16277, 14425	dMS2_T2	2adl	17A t2		m–			d–	M–	M–		m–	m–							SS42438, SS42439, SS47161, SS49766	Figure 16--figure supplement 1F	dMS2 (12)
IN11Bd1_T2	17679, 17561, 16851, 17159	IN11B013_T2	2pdl	11B t2	m–				d–	M–	M–	m–		m–						SS48215		Figure 16--figure supplement 1G
IN11Bd2_T2	15175. 16088	IN11B013_T2	2pdm	11B t2	m–	m–			d–	M–	M–	m–								SS48215		Figure 16--figure supplement 1H
IN03Bi1_T1	20763, 24769, 22336, 22643	IN03B077_T1	1pvl	3B t1	d–					P–											SS48268	Figure 16--figure supplement 1I
IN03Bi2_T1	22846, 101541, 18054, 23168	IN03B077_T1	1pvl	3B t1						M–											SS47192, SS48268	Figure 16--figure supplement 1J
IN06Bd1_T2	22753, 18687	IN06B074_T2	2pvm	6B t2	–d				–m	–M	–d			–a						SS53421		Figure 16--figure supplement 2A
GFC2a1_T2	15505, 16764	GFC2_T2	2adl	18B t2						–a	m–	Mm	MM						+	SS45607, SS45830	SS40782	Figure 16--figure supplement 2B	GFC2 (14)
GFC2a2_T2	17245, 15938	GFC2_T2	2adl	18B t2						M–	M–	M–	MM						+	SS45830, SS45843		Figure 16--figure supplement 2C	GFC2 (14)
IN18Ba1_T2 *	19834	IN18B031_T2	2adl	18B t2						M–	Mm	M–	MM						+	SS45843, SS42465		Figure 16--figure supplement 2D
IN18Ba2_T2	21171	IN18B031_T2	2adl	18B t2		m–				M–	M–	M–	MM						+	SS45830		Figure 16--figure supplement 2E
GFC2a3_T2	13479, 14662	GFC2_T2	2adl	18B t2						–a	–A	Da	DA						+	SS42465, SS45843	SS45607, SS45830	Figure 16--figure supplement 2F	GFC2 (14)
GFC2a4_T2	15292, 13645, 14527	GFC2_T2	2adl	18B t2						AA	Aa	d–	D–						+	SS25482, SS31309	SS31263	Figure 16--figure supplement 2G	GFC2 (14)
GFC2a5_T2	13645, 13127	GFC2_T2	2adl	18B t2						aA	aa	Ma	MA						+	SS31309, SS45830	SS31263, SS45607	Figure 16--figure supplement 2H	GFC2 (14)
IN06Bi1_T2	27768, 42730, 43064, 44855, 154672, 154696	IN06B087_T2	2pvm	emb					–m	MM	–M	–d							+	SS46725		Figure 16--figure supplement 2I
IN12Aa1_T2	26736, 17092, 18894, 20877	IN12A044_T2	2pvm	12A t2					d–	M–	Mm			m–					+	SS48272		Figure 16--figure supplement 2J
vMS12a1_T2	18452, 12887, 14126, 16889, 19042, 21441, 32714, 101397	vMS12_T2	2pvm	12A t2						MM	MM	d–								SS48272, SS42465		Figure 16--figure supplement 3A	vMS12 (12)
IN12Aa2_T2	20452, 20890, 21017, 102207	IN12A044_T2	2pvm	12A t2						MM	MM	d–								SS48272, SS42465		Figure 16--figure supplement 3B
IN06Ba1_T2	15946, 13408, 13571, 13927, 14152, 14556, 15926, 17422	IN06B043_T2	2avm	6B t2						MM	MM	mm	d–	dm						SS47200, SS49799	SS54445	Figure 16--figure supplement 3C
IN17Ac1_T2	16116, 19687	IN17A071_T2	2adl	17A t2					M–	MM	m–		d–							SS40783	SS49766	Figure 16--figure supplement 3D
dMS2a2_T2	12742, 14309	dMS2_T2	2adl	17A t2				d–	D–	MM	M–	d–								SS42498	SS42438, SS42439	Figure 16--figure supplement 3E	dMS2 (12)
dMS2a3_T2	11302, 10629	dMS2_T2	2adl	17A t2						MM	PD									SS40783, SS46675		Figure 16--figure supplement 3F	dMS2 (12)
dMS2a4_T2	13229, 14349	dMS2_T2	2adl	17A t2						MM	PD			a–						SS40783, SS42442	SS42438	Figure 16--figure supplement 3G	dMS2 (12)
dMS2a5_T2	11032, 11290,	dMS2_T2	2adl	17A t2						MM	MD									SS46675		Figure 16--figure supplement 3H	dMS2 (12)
dMS2a6_T2	12520, 14573	dMS2_T2	2adl	17A t2					d–	PP	PD	d–		a–						SS46675	SS42438	Figure 16--figure supplement 3I	dMS2 (12)
dMS2a7_T2	12207, 16972	dMS2_T2	2adl	17A t2					d–	MM	MD			a–						SS40783		Figure 16--figure supplement 3J	dMS2 (12)
dMS2a8_T2	10817, 10964	dMS2_T2	2adl	17A t2						PM	PM									SS40783	SS42438	Figure 16--figure supplement 4A	dMS2 (12)
IN06Be1_T2	22821, 25083, 26893, 23178, 20340, 35626, 20955, 158453	IN06B079_T2	2avm	6B t2					–a	dM	–d			a–						SS42447		Figure 16--figure supplement 4B
IN03Be1_T1	25342, 19860	IN03B057_T1	1pvl	3B t1	D–				d–	Mm	d–									SS49779		Figure 16--figure supplement 4C
IN03Be2_T1	17064, 101603	IN03B057_T1	1pvl	3B t1					d–	MM	DD	dd								SS51830		Figure 16--figure supplement 4D
IN03Bl1_T1	24632, 24726, 25574	IN03B086_T1	1pvl	3B t1	m–					Mm	d–								+		SS37306	Figure 16--figure supplement 4E
IN03Bl2_T1	30134, 27064, 152398, 15101	IN03B086_T1	1pvl	3B t1	mm					MM									+	SS52389		Figure 16--figure supplement 4F
IN03Bl3_T1	25039, 24122, 22684, 157266	IN03B086_T1	1pvl	3B t1	mm					Mm									+	SS52389		Figure 16--figure supplement 4G
IN03Bl4_T1	26016, 22804	IN03B086_T1	1pvl	3B t1	mm					Mm									+	SS52389		Figure 16--figure supplement 4H
IN03Bl5_T1	19125, 154293	IN03B086_T1	1pvl	3B t1	md					Mm									+	SS52389		Figure 16--figure supplement 4I
IN03Bl6_T1	159799, 27675, 30134, 154687	IN03B086_T1	1pvl	3B t1	mm					MM									+	SS52389		Figure 16--figure supplement 4J
IN11Bc1_T1	16142, 15495, 21993, 25778	IN11B009_T1	1pdl	3B t1	mm	–D				MM									+	SS31259, SS44002	SS44003, SS47219, SS47222, SS48268	Figure 16--figure supplement 5A
IN03Ba1_T1	10042	IN03B001_T1	1pvl	3B t1	d–					Pm				m–					+	SS44002, SS44003		Figure 16--figure supplement 5B
IN03Ba2_T1 *	13557	IN03B001_T1	1pvl	3B t1	d–					Pm									+	SS44003	SS48268	Figure 16--figure supplement 5C
IN03Bb1_T2	10507, 10275, 10455, 102250	IN03B012_T2	2pvm	3B t2	dm					MA				m–					+		SS47192	Figure 16--figure supplement 5D
IN19Bc1_T2	14625, 19315	IN19B043_T2	2pdm	19B t2						MM									+		SS37233, SS49041	Figure 16--figure supplement 5E
IN19Bg1_T2	22530, 18143, 20832, 21360, 21880, 23619	IN19B070_T2	2pdm	19B t2	m–					MA	D–								+	SS20796	SS40778, SS37233	Figure 16--figure supplement 5F
IN19Bc2_T2	32328, 20590, 18048, 18370	IN19B043_T2	2pdl	19B t2						MM				d–					+	SS20796	SS37233	Figure 16--figure supplement 5G
IN19Bc3_T2	14502, 157981, 16970	IN19B043_T2	2pdl	19B t2	mm					MM									+	SS49041		Figure 16--figure supplement 5H
IN19Bf1_T2	23462, 21381, 15586, 23485, 18657, 22521	IN19B067_T2	2pdm	19B t2						MM									+		SS37233, SS40778	Figure 16--figure supplement 5I
IN02Aa1_T3	152403, 13191	IN02A014_T3	3avm	2A t3										P–	D–	M–	M–			SS54506	SS41041	Figure 16--figure supplement 5J
IN02Ad1_T3	19838, 19054, 23517, 24787	IN02A035_T3	3avm	2A t3							D–		d–	P–	P–	a–				SS25502	SS44314	Figure 16--figure supplement 6A
IN02Ai1_T3	33104, 34519	IN02A066_T3	3avm	2A t3							d–			P–						SS54506		Figure 16--figure supplement 6B
IN02Ai2_T3	32073, 35470, 34691, 33100, 29748, 32504	IN02A066_T3	3avm	2A t3										P–						SS54506		Figure 16--figure supplement 6C
IN02Ah1_T3	28854	IN02A065_T3	3avm	2A t3							d–			P–		d–				SS25502, SS54506	SS31472	Figure 16--figure supplement 6D
IN02Ag1_T3	30628, 28019, 43862, 30565, 30628, 33330, 158021	IN02A058_T3	3avm	2A t3										P–		d–				SS25502		Figure 16--figure supplement 6E
IN02Ai3_T3	34691, 33524, 1032376	IN02A066_T3	3avm	2A t3							d–			M–						SS54506		Figure 16--figure supplement 6F
IN02Ah2_T3	35192, 32612	IN02A065_T3	3avm	2A t3							m–			P–						SS54506		Figure 16--figure supplement 6G
IN02Ab1_T3	19990, 23589	IN02A032_T3	3avm	2A t3							m–			M–						SS54506		Figure 16--figure supplement 6H
IN03Bj1_T3	16244, 18139, 25104, 25136, 27997, 158709	IN03B079_T3	3pdl	3B t3										M–		d–	d–			SS49125		Figure 16--figure supplement 6I
IN16Bb1_T3	25908, 25930, 25987, 100852	IN16B111_T3	3avm	16A t3										M–		m–				SS25500, SS31274		Figure 16--figure supplement 6J
IN16Ba1_T3	159206, 155337	IN16B104_T3	3pvl	16A t3										M–		m–				SS25500, SS25478	SS31274	Figure 16--figure supplement 7A
IN06Ac1_T3	16313, 22242	IN06A056_T3	3pvm	6B t3										MM					+	SS45611		Figure 16--figure supplement 7B
IN06Bg1_T1	22272, 20736, 22096, 23222, 23726, 23883	IN06B082_T1	1pvm	6B t1	–D	–a				–m	–A			–A					+	SS54480, SS54495		Figure 17A
IN11Be1_T1	15125, 15307	IN11B018_T1	1pdl	11B t1	D–	m–		m–		P–	P–			A–					+	SS48619		Figure 17B
IN07Bd1_T2	19649, 20813, 100533, 19907, 22091	IN07B066_T2	2avm	7B t2	d–	Md		d–		m–	MD	da		d–	d–				+	SS60603		Figure 17C
IN07Bf1_T2	24473, 22267, 24005, 28833, 153245, 154554	IN07B077_T2	2avm	7B t2	Da			d–		dA	da			–A					+	SS31899		Figure 17D
IN06Ag1_T1	154367, 26531, 30183, 165640, 26074	IN06A113_T1	1pvm	6A t1	DA			d–						–A					+	SS30330, SS32400	SS54480	Figure 17E
IN06Ag2_T1	22994, 25983, 159141, 159959, 26815, 29183	IN06A113_T1	1pvm	6A t1	DA			d–						–A					+	SS30330, SS54480	SS32400, SS54474	Figure 17F
IN06Af1_T1	23878, 25179, 23104	IN06A090_T1	1pvm	6A t1	DA	–a					–a			–a					+	SS49807		Figure 17G
IN06Ai1_T1	24899, 27635	IN06A121_T1	1pvm	6A t1	DA									–A					+	SS54495	SS54474	Figure 17H
IN06Ag3_T1	37267, 18884, 157537	IN06A113_T1	1pvl	6A t1	DA						–a			–A					+	SS54480	SS31309, SS54474, SS54495	Figure 17I
IN06Bf1_T1	153964, 17670, 22048, 22254, 22598, 25675, 26264, 153963	IN06B081_T1	1pvm	6B t1	DD	DM				dP	–A			–A					+		SS25553, SS54495	Figure 17J
IN06Bh1_T1	24082, 22225, 23317, 23582, 26252, 26558, 27386, 29131	IN06B086_T1	1pvm	6B t1	DD						–A			–A					+		SS25553, SS54495	Figure 17--figure supplement 1A
IN06Ae1_T1	21092, 23377, 25844, 156179, 16319, 23223, 22196, 20485	IN06A082_T1	1pvm	6A t1	Da	d–				–a	–a			–A					+	SS42079		Figure 17--figure supplement 1B
IN06Ae2_T1	18804, 18762, 22508	IN06A082_T1	1pvm	6A t1	D–	d–				–a	–a			–A					+	SS42079		Figure 17--figure supplement 1C
IN06Ae3_T1	26184, 154312, 157652, 22960, 21843, 21046	IN06A082_T1	1pvl	6A t1	D–	d–					–a			–A					+	SS42079		Figure 17--figure supplement 1D
PSI_T2	11654, 11446	PSI_T2	2adl	18B t2			D–	d–	D–			DD	d–					DLMn		SS49777, SS49809	SS49776, SS49810, SS49812	Figure 17--figure supplement 1E		PSI (Z210 10)
IN05Bl1_T1	25508, 22232	IN05B075_T1	1pvm	5B t1		mm	MM	MM	MM			MM	MM						+		SS33489, SS60603	Figure 17--figure supplement 1F
IN00Ac1_T2	21089, 26786, 24616	IN00A051_T2	2avm	0A t2			MM	dd	MM			MM	dd							SS42475, SS47200	SS48311	Figure 17--figure supplement 1G
IN07Ba1_T2	14155, 16174, 17034, 17770, 20588	IN07B044_T2	2avm	7B t2		–a		–A		d–	Aa	Ma	D–						+	SS52392	SS49784	Figure 17--figure supplement 1H
IN07Bb1_T2	16544, 153540	IN07B055_T2	2avm	7B t2		–a				d–	Aa	Ma	D–						+		SS49784	Figure 17--figure supplement 1I
IN07Bb2_T2	18297, 18889, 101550, 14565, 17666, 18516, 21247, 14850	IN07B055_T2	2avm	7B t2		–a				–a	dm	mm	M–						+	SS52392	SS41039, SS49784	Figure 17--figure supplement 1J
IN07Bc1_T2	21129, 19664, 23839, 24141	IN07B063_T2	2avm	7B t2	DA	da		d–		d–	D–	d–		DA					+	SS28361		Figure 17--figure supplement 2A
IN07Bd2_T2	23779, 21437	IN07B066_T2	2avm	7B t2	D–	Da	–a	d–		p–	MA	–A	M–							SS42475, SS60603	SS42499, SS46735	Figure 17--figure supplement 2B
IN07Be1_T2	23748, 102787, 23176, 21760, 22311	IN07B073_T2	2avm	7B t2		–A				d–	–A	dd	D–		–a	–a			+	SS42464, SS52392	SS31290	Figure 17--figure supplement 2C
IN07Be2_t2	24211, 23354	IN07B073_T2	2avm	7B t2		–a				–a	–A	d–	D–	–a	–a	–a	–a		+	SS42464		Figure 17--figure supplement 2D
IN07Be3_T2	21813, 21493, 163077, 15584, 21153, 30747	IN07B073_T2	2avm	7B t2		–a				Aa	aA	a–	D–	–a	–a	–a	–a		+	SS31289, SS31290		Figure 17--figure supplement 2E
IN07Be4_T2	21493, 21809, 22638, 22266	IN07B073_T2	2avm	7B t2		–A				Aa	AA	a–	D–	aa	–a	–a	–a		+	SS31289, SS42464	SS31290, SS46735, SS49784	Figure 17--figure supplement 2F
IN07Be5_T2	22311, 2004, 24145, 21839, 20223	IN07B073_T2	2avm	7B t2		–A					AA	a–	D–	–a	–a	–a	–a		+	SS31290, SS52392		Figure 17--figure supplement 2G
IN03Bg1_T2	158944, 156198	IN03B068_T2	2pvl	3B t2						M–	m–			M–	m–						SS49800, SS49778	Figure 17--figure supplement 2H
IN03Bh1_T2	23027, 24249, 23612	IN03B070_T2	2pvl	3B t2						M–	d–			M–						SS49778, SS49807	SS49800	Figure 17--figure supplement 2I
IN03Bf1_T2	163396, 18385, 21623, 159210, 152816, 17811, 22328, 19033	IN03B060_T2	2pvl	3B t2						M–				M–						SS49807	SS29871	Figure 17--figure supplement 2J
IN06Bb1_T3	15856, 157206, 158815, 18188	IN06B047_T3	3pvm	abd					–m	–M	–d		–m	–M	–d	–d	–m		+		SS29871	Figure 17--figure supplement 3A
IN03Bc1_T1	14089, 152866	IN03B043_T1	1pvl	3B t1	m–	d–				M–	M–	m–		m–	m–					SS49779		Figure 17--figure supplement 3B
IN06Bd2_T2	21505, 22672	IN06B074_T2	2avm	6B t2	–d				–d	–M	–d			–a						SS40456, SS53421	SS42447	Figure 17--figure supplement 3C
IN06Bd3_T2	23610, 22646	IN06B074_T2	2pvm	6B t2	–a					–M	–m			–m						SS53421		Figure 17--figure supplement 3D
IN06Bd4_T2	18559, 18049	IN06B074_T2	2avm	6B t2	–a					–M	–d			–m						SS40456, SS53421	SS42447	Figure 17--figure supplement 3E
IN06Bd5_T2	21009, 18573	IN06B074_T2	2avm	6B t2	–m				–d	–M	–d			–A						SS40456, SS53421	SS42447	Figure 17--figure supplement 3F
IN06Bc1_T2	19752, 19812	IN06B071_T2	2avm	6B t2					–d	–M	–M	–m	–d	–A					+	SS49799		Figure 17--figure supplement 3G
IN03Bh2_T2	23732, 14971, 29570	IN03B070_T2	3avm	3B t2						M–	d–			M–							SS49800	Figure 17--figure supplement 3H
IN03Bh3_T2	21110.2	IN03B070_T2	2pvm	3B t2						M–				M–							SS49800	Figure 17--figure supplement 3I
IN19Bd1_T2	15626, 14250, 14410, 15751, 16105, 16255	IN19B045_T2	2pdm	19B t2	da	d–				DA	Da			dA			–a		+	SS25521, SS37984	SS33437, SS40764	Figure 17--figure supplement 3J
IN19Be1_T2	18477, 15719	IN19B052_T2	2pdm	19B t2	ma	d–			d–	MA	Ma			mA			–a		+	SS25521, SS33437	SS40764, SS40782	Figure 17--figure supplement 4A
IN06Ab1_T2	16826, 17058, 17535, 17801, 17943, 19688	IN06A042_T2	2pvm	6A t2						Ma	MA			–A					+		SS40980, SS45385	Figure 17--figure supplement 4B
IN06Aa1_T2 *	16630	IN06A032_T2	2avm	6A t2	–a					Ma	Ma			da					+		SS45385	Figure 17--figure supplement 4C
IN06Ah1_T2	158479, 25573	IN06A116_T2	2avm	6A t2	–m	–m				Dm	MM	mm		d–					+	SS42446	SS48204	Figure 17--figure supplement 4D
IN06Ah2_T2	26231, 28684	IN06A116_T2	2avm	6A t2	–a					Mm	MM	d–		d–					+	SS42446	SS48204	Figure 17--figure supplement 4E
IN06Aa2_T2	13756	IN06A032_T2	2pvm	6A t2	–M	–m				Ma	Mm			M–					+	SS42446	SS45385, SS48204	Figure 17--figure supplement 4F
IN06Ah3_T2	158132, 27560	IN06A116_T2	2pvm	6A t2	–a	–a				MA	DA			d–					+		SS48204	Figure 17--figure supplement 4G
IN06Ah4_T2	154996, 155684, 23482	IN06A116_T2	2avm	6A t2	–a	–a				DA	DA			dA					+	SS42446	SS48311	Figure 17--figure supplement 4H
IN06Ah5_T2	29817, 26304	IN06A116_T2	2pvl	6A t2	–A	–a				da	MA			m–					+		SS45385, SS48204	Figure 17--figure supplement 4I
IN06Ad1_T2	17089, 20290, 21893, 36173	IN06A065_T2	2pvl	6A t2	–a					–M	DA			da					+		SS25553, SS45385, SS48204	Figure 17--figure supplement 4J
IN07Bg1_T2	26518, 24270, 27702, 159067	IN07B084_T2	2avm	7B t2						Da	DA			–A					+		SS42499	Figure 17--figure supplement 5A
dMS2a9_T2	12056, 11642	dMS2_T2	2adl	17A t2				d–	d–	MM	Md										SS42438	Figure 17--figure supplement 5B	dMS2 (12)
IN00Ab1_T1	25798, 13859, 19605	IN00A043_T1	2avm	0A t1		DD				MM	DD									SS46295		Figure 17--figure supplement 5C
IN03Bc2_T1	17024, 15233	IN03B043_T1	1pvl	3B t1	m–	M–				M–	Mm			m–						SS49779		Figure 17--figure supplement 5D
IN03Bd1_T1	160309, 16231, 17758, 20515, 21123, 21187	IN03B054_T1	1pvl	3B t1	m–	dd				Pp	d–			aa			aa			SS49779, SS51830		Figure 17--figure supplement 5E
IN19Bb1_T1	13743, 14036	IN19B034_T1	1pdl	11B t1	md					MM	D–			AA					+	SS49802		Figure 17--figure supplement 5F
IN11Ba1_T2	20190, 10326, 10729, 11142, 11313, 18653	IN11B001_T2	2adl	11B t2						D–				AA					+	SS44005, SS44051	SS31259, SS44003, SS47219, SS47222	Figure 17--figure supplement 5G
IN11Bb1_T2	16248, 24971, 17120, 13201	IN11B003_T2	2pdm	11B t2						MD				AA					+	SS31259, SS44051	SS40969, SS44002, SS47222, SS48221	Figure 17--figure supplement 5H
IN19Ba1_T3	13357, 10177, 11181, 11418	IN19B013_T3	3adl	19B t3						–A				D–			d–		+		SS40969	Figure 17--figure supplement 5I
IN03Bk1_A1	21755, 25441	IN03B082_A1	Aadl	abd	a–					Mm				M–					+	SS29600, SS29871		Figure 17--figure supplement 5J
IN17Ah1_T3	21840, 23056	IN17A110_T3	3adm	17A t3						a–	M–			D–		D–	d–		+	SS51531		Figure 17--figure supplement 6A
IN17Af1_T3	35906, 22318	IN17A103_T3	3adm	17A t3						Aa	M–			D–		D–	d–		+	SS48709	SS46735	Figure 17--figure supplement 6B
IN17Ae1_T3	19710, 20048	IN17A091_T3	3adm	17A t3						A–	P–			D–		D–	d–		+	SS51531	SS46260, SS46735	Figure 17--figure supplement 6C
IN17Ai1_T3	23127, 22298	IN17A115_T3	3adm	17A t3						a–	M–			D–		D–	d–		+	SS46260, SS48709		Figure 17--figure supplement 6D
IN17Ad1_T3	18798, 18414	IN17A082_T3	3adm	17A t3						A–				P–		D–	d–		+	SS46735, SS48709	SS46260	Figure 17--figure supplement 6E
IN18Bb1_T3	16223, 14706, 14994, 16021	IN18B035_T3	3adl	18B t3	a–					AA	AA			DD	–D	DD	dd		+	SS49777		Figure 17--figure supplement 6F
IN18Bc1_T3	23062, 17044, 28072, 16301	IN18B054_T3	3adl	emb						–a	–a		–A	–A	–a	DA			+	SS49777		Figure 17--figure supplement 6G
IN18Bc2_T3	24372, 164371	IN18B054_T3	3adm	emb						–a	–A		–A	–A	d–	mA			+		SS42499, SS43979	Figure 17--figure supplement 6H
IN08Ba1_T3	11137, 12947	IN08B008_T3	3avl	8B t3	–A									Ma	d–				+	SS47214		Figure 17--figure supplement 6I	n-cHIN (15)	n-cHIN (Calliphora 16)
IN08Ba2_T3	10598, 13292	IN08B008_T3	3avl	8B t3	–A									DA					+	SS47215		Figure 17--figure supplement 6J	n-cHIN (15)	n-cHIN (Calliphora 16)
IN08Ba3_T3 *	25470	IN08B008_T3	3avl	8B t3	–A									D–					+	SS44002, SS47214	SS47215	Figure 17--figure supplement 7A	n-cHIN (15)	n-cHIN (Calliphora 16)
IN08Ba4_T3	10611	IN08B008_T3	3avm	8B t3	–A									D–					+	SS47214, SS47215	SS47204	Figure 17--figure supplement 7B	n-cHIN (15)	n-cHIN (Calliphora 16)
IN08Bb1_T3	13915, 13552, 16166, 13456	IN08B036_T3	3avl	8B t3						–a	–A			D–					+	SS49853		Figure 17--figure supplement 7C	w-cHIN (15)	w-cHIN (Calliphora 17)
IN08Bc1_T3	19386, 18063, 17481, 17119	IN08B070_T3	3avl	8B t3						–A	–A			D–					+	SS47215		Figure 17--figure supplement 7D	w-cHIN (15)	w-cHIN (Calliphora 17)
IN08Bb2_T3	15850, 15625, 12316, 15990	IN08B036_T3	3avl	8B t3						–A	–a			MA					+	SS49853		Figure 17--figure supplement 7E	w-cHIN (15)	w-cHIN (Calliphora 17)
IN07Bh1_T3	24221, 102624, 164112, 43993	IN07B098_T3	3avm	8B t3						–A				M–					+		SS29535	Figure 17--figure supplement 7F	w-cHIN (15)	w-cHIN (Calliphora 17)
IN07Bh2_T3	25288, 166379,18675	IN07B098_T3	3avm	8B t3						–A				D–		d–			+		SS29535	Figure 17--figure supplement 7G	w-cHIN (15)	w-cHIN (Calliphora 17)
IN06Aj1_T3	152354, 28239, 28493, 28647, 158345	IN06A125_T3	3pvm	6A t3	–A					da	–A			MA					+	SS44276		Figure 17--figure supplement 7H
IN19Bi1_T3	27381	AN19B101_T3	3adl	19B t3	–A					–M	Da			Da					+	SS31246		Figure 17--figure supplement 7I
IN19Bh1_A1	18282, 21169, 22443, 102245, 25570, 24273, 21227	IN19B091_A1	3adm	abd						–A				D–		da	da		+	SS30816, SS32377	SS37274, SS42050, SS42493	Figure 17--figure supplement 7J
IN19Bh2_A1	25115, 25378, 17442, 20385, 21854, 12560, 25378, 22044	IN19B091_A1	3adm	abd						–A				DA		da	da		+	SS42050		Figure 17--figure supplement 8A
w-cHINa1_T2	10244, 10147	w-cHIN_T2	3pvm	3B t2						–A				D–					+	SS49806		Figure 17--figure supplement 8B	w-cHIN (15)
w-cHINa2_T2	10251, 10842	w-cHIN_T2	3pvm	3B t2						–A				D–					+	SS29602		Figure 17--figure supplement 8C	w-cHIN (15)
w-cHINa3_T2	10183, 10481	w-cHIN_T2	3pdl	3B t2						–A				D–					+	SS29602, SS47215	SS48221	Figure 17--figure supplement 8D	w-cHIN (15)
w-cHINa4_T2	10668, 10468, 10667, 10510, 10073, 10105, 10170, 10366	w-cHIN_T2	3pdl	3B t2						dA	d–			D–					+	SS29602	SS44054	Figure 17--figure supplement 8E	w-cHIN (15)
