## Supplementary material for "Single-cell type analysis of wing premotor circuits in the ventral nerve cord of *Drosophila melanogaster*": Table 2

### Sheet: Sheet1
Driver line	Cell categories	Cell types	VNC rating	Brain rating	Images of expression pattern
SS20796	Bi-LN	IN19Bg1_T2, IN19Bc2_T2	B	A/B	https://splitgal4.janelia.org/cgi-bin/view_splitgal4_imagery.cgi?line=SS20796
SS25478	Uni-LN	IN16Ba1_T3	B	B	https://splitgal4.janelia.org/cgi-bin/view_splitgal4_imagery.cgi?line=SS25478
SS25482	Bi-LN	GFC2a4_T2	A	B	https://splitgal4.janelia.org/cgi-bin/view_splitgal4_imagery.cgi?line=SS25482
SS25500	Uni-LN	IN16Bb1_T3, IN16Ba1_T3	A	B	https://splitgal4.janelia.org/cgi-bin/view_splitgal4_imagery.cgi?line=SS25500
SS25502	Uni-LN	IN02Ad1_T3, IN02Ah1_T3, IN02Ag1_T3	A	C	https://splitgal4.janelia.org/cgi-bin/view_splitgal4_imagery.cgi?line=SS25502
SS25511	Uni-LN	IN11Bh2_T2	B	B	https://splitgal4.janelia.org/cgi-bin/view_splitgal4_imagery.cgi?line=SS25511
SS25521	Bi-IN	IN19Bd1_T2, IN19Be1_T2	A	B	https://splitgal4.janelia.org/cgi-bin/view_splitgal4_imagery.cgi?line=SS25521
SS25532	haltere MN	hDVMn, hi1 MN, hi2 MN	A	A	https://splitgal4.janelia.org/cgi-bin/view_splitgal4_imagery.cgi?line=SS25532
SS25553	Bi-IN	IN06Bf1_T1, IN06Bh1_T1, IN06Ad1_T2	C	B	https://splitgal4.janelia.org/cgi-bin/view_splitgal4_imagery.cgi?line=SS25553
SS28361	Bi-IN	IN07Bc1_T2	A	A	https://splitgal4.janelia.org/cgi-bin/view_splitgal4_imagery.cgi?line=SS28361
SS29535	Bi-IN	IN07Bh1_T3, IN07Bh2_T3	C	C	https://splitgal4.janelia.org/cgi-bin/view_splitgal4_imagery.cgi?line=SS29535
SS29600	Bi-IN	IN03Bk1_A1	A	B	https://splitgal4.janelia.org/cgi-bin/view_splitgal4_imagery.cgi?line=SS29600
SS29602	Bi-IN	w-cHINa2_T2, w-cHINa3_T2, w-cHINa4_T2	A	A	https://splitgal4.janelia.org/cgi-bin/view_splitgal4_imagery.cgi?line=SS29602
SS29871	Uni-IN, Bi-IN	IN06Bb1_T3, IN03Bk1_A1	C	B	https://splitgal4.janelia.org/cgi-bin/view_splitgal4_imagery.cgi?line=SS29871
SS30330	Bi-IN	IN06Ag1_T1, IN06Ag2_T1	A	B	https://splitgal4.janelia.org/cgi-bin/view_splitgal4_imagery.cgi?line=SS30330
SS30816	Bi-IN	IN19Bh1_A1	A	A	https://splitgal4.janelia.org/cgi-bin/view_splitgal4_imagery.cgi?line=SS30816
SS31246	Bi-IN	IN19Bi1_T3	A	B	https://splitgal4.janelia.org/cgi-bin/view_splitgal4_imagery.cgi?line=SS31246
SS31259	Bi-LN, Bi-IN	IN11Bc1_T1, IN11Ba1_T2, IN11Bb1_T2	B	A	https://splitgal4.janelia.org/cgi-bin/view_splitgal4_imagery.cgi?line=SS31259
SS31263	Bi-LN	GFC2a4_T2, GFC2a5_T2	B	A	https://splitgal4.janelia.org/cgi-bin/view_splitgal4_imagery.cgi?line=SS31263
SS31274	Uni-LN	IN16Bb1_T3, IN16Ba1_T3	B	B	https://splitgal4.janelia.org/cgi-bin/view_splitgal4_imagery.cgi?line=SS31274
SS31289	Bi-IN	IN07Be3_T2, IN07Be4_T2	A	B	https://splitgal4.janelia.org/cgi-bin/view_splitgal4_imagery.cgi?line=SS31289
SS31290	Bi-IN	IN07Be1_T2, IN07Be3_T2, IN07Be4_T2, IN07Be5_T2	A	B	https://splitgal4.janelia.org/cgi-bin/view_splitgal4_imagery.cgi?line=SS31290
SS31309	Bi-LN, Bi-IN	GFC2a4_T2, GFC2a5_T2, IN06Ag3_T1	B	B	https://splitgal4.janelia.org/cgi-bin/view_splitgal4_imagery.cgi?line=SS31309
SS31472	Uni-LN	IN02Ae1_T2, IN02Ah1_T3	B	B	https://splitgal4.janelia.org/cgi-bin/view_splitgal4_imagery.cgi?line=SS31472
SS31541	power MN	DLMns	B	B	https://splitgal4.janelia.org/cgi-bin/view_splitgal4_imagery.cgi?line=SS31541
SS31543	power MN, haltere MN	DLMns, DVMns, hDVMn	C	A/B	https://splitgal4.janelia.org/cgi-bin/view_splitgal4_imagery.cgi?line=SS31543
SS31561	power MN	DLMns	C	A	https://splitgal4.janelia.org/cgi-bin/view_splitgal4_imagery.cgi?line=SS31561
SS31899	Bi-IN	IN07Bf1_T2	B	B	https://splitgal4.janelia.org/cgi-bin/view_splitgal4_imagery.cgi?line=SS31899
SS31950	power MN	DLMns, DVMns	B	B	https://splitgal4.janelia.org/cgi-bin/view_splitgal4_imagery.cgi?line=SS31950
SS32023	wing control MN	hg1 MN	B	A/B	https://splitgal4.janelia.org/cgi-bin/view_splitgal4_imagery.cgi?line=SS32023
SS32377	Bi-IN	IN19Bh1_A1	A	B	https://splitgal4.janelia.org/cgi-bin/view_splitgal4_imagery.cgi?line=SS32377
SS32400	Bi-IN	IN06Ag1_T1, IN06Ag2_T1	B	B	https://splitgal4.janelia.org/cgi-bin/view_splitgal4_imagery.cgi?line=SS32400
SS33409	Uni-LN	IN11Bh1_T2, IN11Bg1_T2, IN11Bf1_T2, IN11Bh2_T2	A	A	https://splitgal4.janelia.org/cgi-bin/view_splitgal4_imagery.cgi?line=SS33409
SS33437	Bi-IN	IN19Bd1_T2, IN19Be1_T2	B	B	https://splitgal4.janelia.org/cgi-bin/view_splitgal4_imagery.cgi?line=SS33437
SS33489	Bi-IN	IN05Bl1_T1	C	B	https://splitgal4.janelia.org/cgi-bin/view_splitgal4_imagery.cgi?line=SS33489
SS34778	wing control MN	i2 MN	C	B	https://splitgal4.janelia.org/cgi-bin/view_splitgal4_imagery.cgi?line=SS34778
SS34781	wing control MN	i2 MN	B	B	https://splitgal4.janelia.org/cgi-bin/view_splitgal4_imagery.cgi?line=SS34781
SS34789	leg MN	leg MN	C	B	https://splitgal4.janelia.org/cgi-bin/view_splitgal4_imagery.cgi?line=SS34789
SS36076	wing control MN, haltere MN	tp1 MN, hi2 MN	C	C	https://splitgal4.janelia.org/cgi-bin/view_splitgal4_imagery.cgi?line=SS36076
SS36094	Bi-LN	IN00Ad1_T2, IN00Ad2_T2	B	C	https://splitgal4.janelia.org/cgi-bin/view_splitgal4_imagery.cgi?line=SS36094
SS37231	haltere MN	hi1 MN, hi2 MN	B	B	https://splitgal4.janelia.org/cgi-bin/view_splitgal4_imagery.cgi?line=SS37231
SS37233	VUM, Bi-LN	IN19Bc1_T2, IN19Bg1_T2, IN19Bf1_T2	C	B	https://splitgal4.janelia.org/cgi-bin/view_splitgal4_imagery.cgi?line=SS37233
SS37246	wing control MN	i2 MN	B	B	https://splitgal4.janelia.org/cgi-bin/view_splitgal4_imagery.cgi?line=SS37246
SS37252	wing control MN	hg2 MN, hg3 MN	A	B	https://splitgal4.janelia.org/cgi-bin/view_splitgal4_imagery.cgi?line=SS37252
SS37253	wing control MN, haltere MN, VUM	hg2 MN, hg3 MN, hDVMn, hi1 MN, EN00B011_T2	B	B	https://splitgal4.janelia.org/cgi-bin/view_splitgal4_imagery.cgi?line=SS37253
SS37262	Uni-LN	leg local interneuron	B	B	https://splitgal4.janelia.org/cgi-bin/view_splitgal4_imagery.cgi?line=SS37262
SS37274	Bi-IN	IN19Bh1_A1	C	B	https://splitgal4.janelia.org/cgi-bin/view_splitgal4_imagery.cgi?line=SS37274
SS37294	power MN, wing control MN	DLMns, DVMns, tt MN	C	B	https://splitgal4.janelia.org/cgi-bin/view_splitgal4_imagery.cgi?line=SS37294
SS37295	power MN, haltere MN	DLMns, DVMns, hi1 MN	C	A	https://splitgal4.janelia.org/cgi-bin/view_splitgal4_imagery.cgi?line=SS37295
SS37296	Bi-AN	leg ascending neuron	C	B	https://splitgal4.janelia.org/cgi-bin/view_splitgal4_imagery.cgi?line=SS37296
SS37306	Bi-LN, Bi-IN	IN03Bl1_T1, IN03Bd1_T1	C	A	https://splitgal4.janelia.org/cgi-bin/view_splitgal4_imagery.cgi?line=SS37306
SS37984	Bi-LN	IN19Bd1_T2	A	B	https://splitgal4.janelia.org/cgi-bin/view_splitgal4_imagery.cgi?line=SS37984
SS40449	Uni-LN	leg local interneuron	A/B	A	https://splitgal4.janelia.org/cgi-bin/view_splitgal4_imagery.cgi?line=SS40449
SS40456	Uni-IN	IN06Bd2_T2, IN06Bd4_T2, IN06Bd5_T2	A	A	https://splitgal4.janelia.org/cgi-bin/view_splitgal4_imagery.cgi?line=SS40456
SS40764	Bi-IN	IN19Bd1_T2, IN19Be1_T2	B	A	https://splitgal4.janelia.org/cgi-bin/view_splitgal4_imagery.cgi?line=SS40764
SS40765	power MN, wing control MN	DLMns, DVMns, tt MN, i2 MN	C	C	https://splitgal4.janelia.org/cgi-bin/view_splitgal4_imagery.cgi?line=SS40765
SS40772	power MN, wing control MN	tt MN, b2 MN, i1 MN, hg1 MN	C	B	https://splitgal4.janelia.org/cgi-bin/view_splitgal4_imagery.cgi?line=SS40772
SS40778	Bi-LN	IN19Bg1_T2, IN19Bf1_T2	C	A	https://splitgal4.janelia.org/cgi-bin/view_splitgal4_imagery.cgi?line=SS40778
SS40782	Bi-LN, Bi-IN	GFC2a1_T2, IN19Be1_T2	C	B	https://splitgal4.janelia.org/cgi-bin/view_splitgal4_imagery.cgi?line=SS40782
SS40783	Bi-LN	IN17Ac1_T2, dMS2a3_T2, dMS2a4_T2, dMS2a7_T2, dMS2a8_T2	A	A	https://splitgal4.janelia.org/cgi-bin/view_splitgal4_imagery.cgi?line=SS40783
SS40851	haltere MN	hb1 MN, hb2 MN	B	A	https://splitgal4.janelia.org/cgi-bin/view_splitgal4_imagery.cgi?line=SS40851
SS40864	wing control MN	hg1 MN, hg3 MN	C	B	https://splitgal4.janelia.org/cgi-bin/view_splitgal4_imagery.cgi?line=SS40864
SS40865	Bi-SN	leg sensory	C	B	https://splitgal4.janelia.org/cgi-bin/view_splitgal4_imagery.cgi?line=SS40865
SS40867	VUM	mesVUM-MJ_T2, EN00B011_T2, EN00B001_T2	B	A	https://splitgal4.janelia.org/cgi-bin/view_splitgal4_imagery.cgi?line=SS40867
SS40868	VUM	mesVUM-MJ_T2, EN00B011_T2	B	A	https://splitgal4.janelia.org/cgi-bin/view_splitgal4_imagery.cgi?line=SS40868
SS40969	haltere MN, Bi-IN	hDVMn, IN11Bb1_T2, IN19Ba1_T3	C	A	https://splitgal4.janelia.org/cgi-bin/view_splitgal4_imagery.cgi?line=SS40969
SS40980	wing control MN	b1 MN, iii1 MN, iii3 MN	C	A	https://splitgal4.janelia.org/cgi-bin/view_splitgal4_imagery.cgi?line=SS40980
SS40989	power MN, wing control MN, haltere MN	DLMns, DVMns, tt MN, hDVMn, hi1 MN, hi2 MN	C	B	https://splitgal4.janelia.org/cgi-bin/view_splitgal4_imagery.cgi?line=SS40989
SS41027	wing control MN	tt MN, b2 MN, i1 MN, iii4 MN	C	A	https://splitgal4.janelia.org/cgi-bin/view_splitgal4_imagery.cgi?line=SS41027
SS41029	abdominal MN	adominal MN	C	A	https://splitgal4.janelia.org/cgi-bin/view_splitgal4_imagery.cgi?line=SS41029
SS41034	Uni-SN	leg sensory	B	B	https://splitgal4.janelia.org/cgi-bin/view_splitgal4_imagery.cgi?line=SS41034
SS41039	wing control MN, Bi-IN	i1 MN, IN07Bb2_T2	C	C	https://splitgal4.janelia.org/cgi-bin/view_splitgal4_imagery.cgi?line=SS41039
SS41041	Uni-LN	IN02Aa1_T3	C	B	https://splitgal4.janelia.org/cgi-bin/view_splitgal4_imagery.cgi?line=SS41041
SS41052	wing control MN	tp1 MN	C	C	https://splitgal4.janelia.org/cgi-bin/view_splitgal4_imagery.cgi?line=SS41052
SS41068	power MN	DVMns	A	A	https://splitgal4.janelia.org/cgi-bin/view_splitgal4_imagery.cgi?line=SS41068
SS41075	power MN, haltere MN	DVMns, hi1 MN	C	A	https://splitgal4.janelia.org/cgi-bin/view_splitgal4_imagery.cgi?line=SS41075
SS42050	Bi-IN	IN19Bh1_A1, IN19Bh2_A1	A	B	https://splitgal4.janelia.org/cgi-bin/view_splitgal4_imagery.cgi?line=SS42050
SS42079	Bi-IN	IN06Ae1_T1, IN06Ae2_T1, IN06Ae3_T1	A	A	https://splitgal4.janelia.org/cgi-bin/view_splitgal4_imagery.cgi?line=SS42079
SS42385	VUM	EN00B011_T2, EN00B001_T2	B	A	https://splitgal4.janelia.org/cgi-bin/view_splitgal4_imagery.cgi?line=SS42385
SS42438	Uni-LN, Bi-LN, Bi-IN	IN17Ag1_T2, dMS2a1_T2, dMS2a2_T2, dMS2a4_T2, dMS2a6_T2, dMS2a8_T2, dMS2a9_T2	B	A	https://splitgal4.janelia.org/cgi-bin/view_splitgal4_imagery.cgi?line=SS42438
SS42439	Uni-LN, Bi-LN	IN17Ab1_T2, dMS2a1_T2, dMS2a3_T2, dMS2a7_T2	B	A	https://splitgal4.janelia.org/cgi-bin/view_splitgal4_imagery.cgi?line=SS42439
SS42442	Uni-LN, Bi-LN	IN17Aa1_T2, IN17Aa2_T2, dMS2a2_T2	B	B	https://splitgal4.janelia.org/cgi-bin/view_splitgal4_imagery.cgi?line=SS42442
SS42446	Bi-IN	IN06Ah1_T2, IN06Ah2_T2, IN06Aa2_T2, IN06Ah4_T2	B	A	https://splitgal4.janelia.org/cgi-bin/view_splitgal4_imagery.cgi?line=SS42446
SS42447	Bi-LN, Uni-IN	IN06Be1_T2, IN06Bd2_T2, IN06Bd4_T2, IN06Bd5_T2	B	A	https://splitgal4.janelia.org/cgi-bin/view_splitgal4_imagery.cgi?line=SS42447
SS42464	wing control MN, Bi-IN	tp2 MN, IN07Be1_T2, IN07Be2_t2, IN07Be4_T2	B	A	https://splitgal4.janelia.org/cgi-bin/view_splitgal4_imagery.cgi?line=SS42464
SS42465	Bi-LN	GFC2a1_T2, IN18Ba1_T2 *, GFC2a3_T2, vMS12a1_T2, IN12Aa2_T2	B	A	https://splitgal4.janelia.org/cgi-bin/view_splitgal4_imagery.cgi?line=SS42465
SS42475	Bi-IN	IN00Ac1_T2, IN07Bd2_T2	B	A	https://splitgal4.janelia.org/cgi-bin/view_splitgal4_imagery.cgi?line=SS42475
SS42493	Bi-IN	IN19Bh1_A1	B	B	https://splitgal4.janelia.org/cgi-bin/view_splitgal4_imagery.cgi?line=SS42493
SS42498	Uni-LN	IN17Ab1_T2, IN17Aa1_T2, IN17Ab2_T2 *, dMS2a1_T2, dMS2a2_T2	B	B	https://splitgal4.janelia.org/cgi-bin/view_splitgal4_imagery.cgi?line=SS42498
SS42499	Bi-IN	IN07Bd2_T2, IN07Bg1_T2, IN18Bc2_T3	C	A	https://splitgal4.janelia.org/cgi-bin/view_splitgal4_imagery.cgi?line=SS42499
SS43546	Bi-LN	IN10Ba1_T2	B	A	https://splitgal4.janelia.org/cgi-bin/view_splitgal4_imagery.cgi?line=SS43546
SS43972	Bi-LN	leg bilateral interneuron	B	A	https://splitgal4.janelia.org/cgi-bin/view_splitgal4_imagery.cgi?line=SS43972
SS43979	Bi-IN	IN18Bc2_T3	B	A	https://splitgal4.janelia.org/cgi-bin/view_splitgal4_imagery.cgi?line=SS43979
SS43980	power MN	DLMns, DVMns	B	A	https://splitgal4.janelia.org/cgi-bin/view_splitgal4_imagery.cgi?line=SS43980
SS43995	wing control MN, Uni-LN	b2 MN, leg interneuron	B	B	https://splitgal4.janelia.org/cgi-bin/view_splitgal4_imagery.cgi?line=SS43995
SS44002	Bi-LN, Bi-IN	IN11Bc1_T1, IN03Ba1_T1, IN06Ah2_T2	B	A	https://splitgal4.janelia.org/cgi-bin/view_splitgal4_imagery.cgi?line=SS44002
SS44003	Bi-LN, Bi-IN	IN11Bc1_T1, IN03Ba1_T1, IN03Ba2_T1 *, IN11Ba1_T2, IN11Bb1_T2	B	A	https://splitgal4.janelia.org/cgi-bin/view_splitgal4_imagery.cgi?line=SS44003
SS44005	Bi-IN	IN11Ba1_T2	B	A	https://splitgal4.janelia.org/cgi-bin/view_splitgal4_imagery.cgi?line=SS44005
SS44009	Uni-AN	leg ascending neuron	C	B	https://splitgal4.janelia.org/cgi-bin/view_splitgal4_imagery.cgi?line=SS44009
SS44028	Bi-AN	leg ascending neuron	C	B	https://splitgal4.janelia.org/cgi-bin/view_splitgal4_imagery.cgi?line=SS44028
SS44034	Bi-IN	leg intersegmental neuron	A	A	https://splitgal4.janelia.org/cgi-bin/view_splitgal4_imagery.cgi?line=SS44034
SS44039	power MN	DLMns	A	A	https://splitgal4.janelia.org/cgi-bin/view_splitgal4_imagery.cgi?line=SS44039
SS44046	Uni-LN	leg local interneuron	A	A	https://splitgal4.janelia.org/cgi-bin/view_splitgal4_imagery.cgi?line=SS44046
SS44051	Bi-IN	IN11Ba1_T2, IN11Bb1_T2	B	A	https://splitgal4.janelia.org/cgi-bin/view_splitgal4_imagery.cgi?line=SS44051
SS44054	Bi-IN	w-cHINa4_T2	C	A	https://splitgal4.janelia.org/cgi-bin/view_splitgal4_imagery.cgi?line=SS44054
SS44056	power MN	DLMns	A	A	https://splitgal4.janelia.org/cgi-bin/view_splitgal4_imagery.cgi?line=SS44056
SS44057	Uni-LN	leg local interneuron	C	A	https://splitgal4.janelia.org/cgi-bin/view_splitgal4_imagery.cgi?line=SS44057
SS44060	power MN, haltere MN	DLMns, DVMns	B	A	https://splitgal4.janelia.org/cgi-bin/view_splitgal4_imagery.cgi?line=SS44060
SS44081	Uni-SN	leg sensory	A	A	https://splitgal4.janelia.org/cgi-bin/view_splitgal4_imagery.cgi?line=SS44081
SS44276	Bi-IN	IN06Aj1_T3	B	B	https://splitgal4.janelia.org/cgi-bin/view_splitgal4_imagery.cgi?line=SS44276
SS44314	Uni-LN	IN02Ac1_T1, IN02Af1_T2, IN02Ae1_T2, IN02Ad1_T3	C	B	https://splitgal4.janelia.org/cgi-bin/view_splitgal4_imagery.cgi?line=SS44314
SS45385	Bi-IN	IN06Ab1_T2, IN06Aa1_T2 *, IN06Aa2_T2, IN06Ah5_T2, IN06Ad1_T2	C	B	https://splitgal4.janelia.org/cgi-bin/view_splitgal4_imagery.cgi?line=SS45385
SS45607	Bi-LN	GFC2a1_T2, GFC2a3_T2, GFC2a5_T2	B	A	https://splitgal4.janelia.org/cgi-bin/view_splitgal4_imagery.cgi?line=SS45607
SS45611	Bi-LN	IN06Ac1_T3	A	B	https://splitgal4.janelia.org/cgi-bin/view_splitgal4_imagery.cgi?line=SS45611
SS45736	Uni-IN	IN17Ai1_T3, leg interneuron	C	A	https://splitgal4.janelia.org/cgi-bin/view_splitgal4_imagery.cgi?line=SS45736
SS45766	VUM	mesVUM-MJ_T2, EN00B011_T2	B	A	https://splitgal4.janelia.org/cgi-bin/view_splitgal4_imagery.cgi?line=SS45766
SS45772	wing control MN	tt MN, b2 MN, i2 MN	B	A	https://splitgal4.janelia.org/cgi-bin/view_splitgal4_imagery.cgi?line=SS45772
SS45778	wing control MN	i2 MN	C	A	https://splitgal4.janelia.org/cgi-bin/view_splitgal4_imagery.cgi?line=SS45778
SS45779	wing control MN	b3 MN, iii3 MN, hg1 MN	B	A	https://splitgal4.janelia.org/cgi-bin/view_splitgal4_imagery.cgi?line=SS45779
SS45782	wing control MN	i2 MN	B	B	https://splitgal4.janelia.org/cgi-bin/view_splitgal4_imagery.cgi?line=SS45782
SS45830	Bi-LN	GFC2a1_T2, GFC2a2_T2, IN18Ba2_T2, GFC2a3_T2, GFC2a5_T2	A	A	https://splitgal4.janelia.org/cgi-bin/view_splitgal4_imagery.cgi?line=SS45830
SS45843	Bi-LN	GFC2a2_T2, IN18Ba1_T2 *, GFC2a3_T2	A	A	https://splitgal4.janelia.org/cgi-bin/view_splitgal4_imagery.cgi?line=SS45843
SS46260	Uni-IN	IN17Ae1_T3, IN17Ai1_T3, IN17Ad1_T3	A	B	https://splitgal4.janelia.org/cgi-bin/view_splitgal4_imagery.cgi?line=SS46260
SS46295	Bi-IN	IN00Ab1_T1	A	A	https://splitgal4.janelia.org/cgi-bin/view_splitgal4_imagery.cgi?line=SS46295
SS46645	VUM	EN00B011_T2	A	B	https://splitgal4.janelia.org/cgi-bin/view_splitgal4_imagery.cgi?line=SS46645
SS46675	Bi-LN	dMS2a3_T2, dMS2a5_T2, dMS2a6_T2	A	A	https://splitgal4.janelia.org/cgi-bin/view_splitgal4_imagery.cgi?line=SS46675
SS46725	Bi-LN	IN06Bi1_T2	B	B	https://splitgal4.janelia.org/cgi-bin/view_splitgal4_imagery.cgi?line=SS46725
SS46735	Uni-IN, Bi-IN	IN07Bd2_T2, IN07Be4_T2, IN17Af1_T3, IN17Ae1_T3, IN17Ad1_T3	B	A	https://splitgal4.janelia.org/cgi-bin/view_splitgal4_imagery.cgi?line=SS46735
SS47120	wing control MN	tp2 MN	A/B	B	https://splitgal4.janelia.org/cgi-bin/view_splitgal4_imagery.cgi?line=SS47120
SS47125	wing control MN	tt MN	A	A	https://splitgal4.janelia.org/cgi-bin/view_splitgal4_imagery.cgi?line=SS47125
SS47152	wing control MN	ps1 MN	A	B	https://splitgal4.janelia.org/cgi-bin/view_splitgal4_imagery.cgi?line=SS47152
SS47160	wing control MN	b2 MN, b3 MN, iii4 MN, hg1 MN, hg3 MN	B	A	https://splitgal4.janelia.org/cgi-bin/view_splitgal4_imagery.cgi?line=SS47160
SS47161	wing control MN, Uni-LN	hg1 MN, dMS2a1_T2	B	A	https://splitgal4.janelia.org/cgi-bin/view_splitgal4_imagery.cgi?line=SS47161
SS47192	Uni-LN, Bi-LN	IN03Bi2_T1, IN03Bb1_T2	B	A/B	https://splitgal4.janelia.org/cgi-bin/view_splitgal4_imagery.cgi?line=SS47192
SS47195	haltere MN	hi1 MN, hb1 MN, hb2 MN	B	B	https://splitgal4.janelia.org/cgi-bin/view_splitgal4_imagery.cgi?line=SS47195
SS47200	Bi-LN	IN06Ba1_T2, IN00Ac1_T2	A	B	https://splitgal4.janelia.org/cgi-bin/view_splitgal4_imagery.cgi?line=SS47200
SS47204	Uni-SN, Bi-IN	prosternal sensory, IN08Ba4_T3	B	B	https://splitgal4.janelia.org/cgi-bin/view_splitgal4_imagery.cgi?line=SS47204
SS47214	Bi-IN	IN08Ba1_T3, IN06Ah2_T2, IN08Ba4_T3	B	A	https://splitgal4.janelia.org/cgi-bin/view_splitgal4_imagery.cgi?line=SS47214
SS47215	Bi-IN	IN08Ba2_T3, IN06Ah2_T2, IN08Ba4_T3, IN08Bc1_T3, w-cHINa3_T2	B	B	https://splitgal4.janelia.org/cgi-bin/view_splitgal4_imagery.cgi?line=SS47215
SS47219	Bi-LN, Bi-IN	IN11Bc1_T1, IN11Ba1_T2, IN11Bb1_T2	C	A	https://splitgal4.janelia.org/cgi-bin/view_splitgal4_imagery.cgi?line=SS47219
SS47222	Bi-LN, Bi-IN	IN11Bc1_T1, IN11Ba1_T2, IN11Bb1_T2	B	A	https://splitgal4.janelia.org/cgi-bin/view_splitgal4_imagery.cgi?line=SS47222
SS48204	Bi-IN	IN06Ah1_T2, IN06Ah2_T2, IN06Aa2_T2, IN06Ah3_T2, IN06Ah5_T2, IN06Ad1_T2	C	A	https://splitgal4.janelia.org/cgi-bin/view_splitgal4_imagery.cgi?line=SS48204
SS48215	Uni-LN	IN11Bd1_T2, IN11Bd2_T2	A	A	https://splitgal4.janelia.org/cgi-bin/view_splitgal4_imagery.cgi?line=SS48215
SS48221	Bi-IN	w-cHINa3_T2	C	B	https://splitgal4.janelia.org/cgi-bin/view_splitgal4_imagery.cgi?line=SS48221
SS48240	abdominal MN	abdominal MN	B	A	https://splitgal4.janelia.org/cgi-bin/view_splitgal4_imagery.cgi?line=SS48240
SS48247	abdominal MN	abdominal MN	B	A	https://splitgal4.janelia.org/cgi-bin/view_splitgal4_imagery.cgi?line=SS48247
SS48268	VPM, Uni-LN, Bi-LN	IN00Aa1_T2, dMS2a3_T2, IN03Bi2_T1, IN11Bc1_T1, IN03Ba2_T1 *	C	A	https://splitgal4.janelia.org/cgi-bin/view_splitgal4_imagery.cgi?line=SS48268
SS48272	Bi-LN	dMS2a7_T2, vMS12a1_T2, IN12Aa2_T2	C	A	https://splitgal4.janelia.org/cgi-bin/view_splitgal4_imagery.cgi?line=SS48272
SS48287	Uni-SN	prosternal sensory	C	A	https://splitgal4.janelia.org/cgi-bin/view_splitgal4_imagery.cgi?line=SS48287
SS48305	Bi-IN	leg bilateral interneuron	B	B	https://splitgal4.janelia.org/cgi-bin/view_splitgal4_imagery.cgi?line=SS48305
SS48311	wing control MN, Bi-IN	b3 MN, hg1 MN, IN00Ac1_T2, IN06Ah4_T2	B	B	https://splitgal4.janelia.org/cgi-bin/view_splitgal4_imagery.cgi?line=SS48311
SS48619	Uni-IN	IN07Bf1_T2	B	B	https://splitgal4.janelia.org/cgi-bin/view_splitgal4_imagery.cgi?line=SS48619
SS48709	Uni-IN	IN17Af1_T3, IN17Ai1_T3, IN17Ad1_T3	B	A	https://splitgal4.janelia.org/cgi-bin/view_splitgal4_imagery.cgi?line=SS48709
SS49039	wing control MN	hg3 MN	B	A	https://splitgal4.janelia.org/cgi-bin/view_splitgal4_imagery.cgi?line=SS49039
SS49041	Bi-LN	IN11Bg1_T2, IN11Bf1_T2, IN19Bc1_T2, IN19Bc3_T2	A	A	https://splitgal4.janelia.org/cgi-bin/view_splitgal4_imagery.cgi?line=SS49041
SS49042	Uni-LN	IN11Bh1_T2, IN11Bf1_T2	B	A	https://splitgal4.janelia.org/cgi-bin/view_splitgal4_imagery.cgi?line=SS49042
SS49125	Uni-LN	IN03Bj1_T3	A	A	https://splitgal4.janelia.org/cgi-bin/view_splitgal4_imagery.cgi?line=SS49125
SS49766	Bi-LN	dMS2a1_T2, IN17Ac1_T2	C	A	https://splitgal4.janelia.org/cgi-bin/view_splitgal4_imagery.cgi?line=SS49766
SS49776	Bi-IN	PSI_T2	A	A	https://splitgal4.janelia.org/cgi-bin/view_splitgal4_imagery.cgi?line=SS49776
SS49777	Bi-IN	PSI_T2, IN18Bb1_T3, IN18Bc1_T3	A/B	B	https://splitgal4.janelia.org/cgi-bin/view_splitgal4_imagery.cgi?line=SS49777
SS49778	Uni-IN	IN03Bg1_T2, IN03Bh1_T2	B	A	https://splitgal4.janelia.org/cgi-bin/view_splitgal4_imagery.cgi?line=SS49778
SS49779	Bi-LN, Uni-IN, Bi-IN	IN03Be1_T1, IN03Bc1_T1, IN03Bc2_T1, IN03Bd1_T1	B	A	https://splitgal4.janelia.org/cgi-bin/view_splitgal4_imagery.cgi?line=SS49779
SS49784	Bi-LN, Bi-IN	IN07Ba1_T2, IN07Bb1_T2, IN07Bb2_T2, IN07Be4_T2	C	A	https://splitgal4.janelia.org/cgi-bin/view_splitgal4_imagery.cgi?line=SS49784
SS49797	power MN	DLMns, DVMns	B	A	https://splitgal4.janelia.org/cgi-bin/view_splitgal4_imagery.cgi?line=SS49797
SS49799	Bi-LN, Uni-IN	IN06Ba1_T2, IN06Bc1_T2	B	B	https://splitgal4.janelia.org/cgi-bin/view_splitgal4_imagery.cgi?line=SS49799
SS49800	Uni-IN	IN11Bf1_T2, IN03Bg1_T2, IN03Bh1_T2, IN03Bh2_T2, IN03Bh3_T2	B	A	https://splitgal4.janelia.org/cgi-bin/view_splitgal4_imagery.cgi?line=SS49800
SS49802	Bi-IN	IN19Bb1_T1, IN11Bb1_T2	A	A	https://splitgal4.janelia.org/cgi-bin/view_splitgal4_imagery.cgi?line=SS49802
SS49806	wing control MN, Bi-IN	b3 MN, hg1 MN, w-cHINa1_T2	A/B	B	https://splitgal4.janelia.org/cgi-bin/view_splitgal4_imagery.cgi?line=SS49806
SS49807	Bi-IN, Uni-IN	IN06Af1_T1, IN03Bh1_T2, IN03Bf1_T2	B	A/B	https://splitgal4.janelia.org/cgi-bin/view_splitgal4_imagery.cgi?line=SS49807
SS49809	Bi-IN	PSI_T2	A	A/B	https://splitgal4.janelia.org/cgi-bin/view_splitgal4_imagery.cgi?line=SS49809
SS49810	Bi-IN	PSI_T2	B	B	https://splitgal4.janelia.org/cgi-bin/view_splitgal4_imagery.cgi?line=SS49810
SS49812	Bi-IN	PSI_T2	A/B	A	https://splitgal4.janelia.org/cgi-bin/view_splitgal4_imagery.cgi?line=SS49812
SS49853	Bi-IN	IN08Bb1_T3, IN08Bb2_T3	A/B	B	https://splitgal4.janelia.org/cgi-bin/view_splitgal4_imagery.cgi?line=SS49853
SS49861	Uni-LN	leg local interneuron	B	A	https://splitgal4.janelia.org/cgi-bin/view_splitgal4_imagery.cgi?line=SS49861
SS51508	VUM	EN00B024_A1	B	A	https://splitgal4.janelia.org/cgi-bin/view_splitgal4_imagery.cgi?line=SS51508
SS51523	haltere MN	hDVMn	A/B	B	https://splitgal4.janelia.org/cgi-bin/view_splitgal4_imagery.cgi?line=SS51523
SS51524	haltere MN	hDVMn	A	A	https://splitgal4.janelia.org/cgi-bin/view_splitgal4_imagery.cgi?line=SS51524
SS51528	wing control MN	tpN MN	A	B	https://splitgal4.janelia.org/cgi-bin/view_splitgal4_imagery.cgi?line=SS51528
SS51531	Uni-IN	IN17Ah1_T3, IN17Ae1_T3	B	B	https://splitgal4.janelia.org/cgi-bin/view_splitgal4_imagery.cgi?line=SS51531
SS51830	Bi-LN, Bi-IN	IN03Be2_T1, IN03Bd1_T1	B	A	https://splitgal4.janelia.org/cgi-bin/view_splitgal4_imagery.cgi?line=SS51830
SS52389	Bi-LN	IN03Bl2_T1, IN03Bl3_T1, IN03Bl4_T1, IN03Bl5_T1, IN03Bl6_T1	B	B	https://splitgal4.janelia.org/cgi-bin/view_splitgal4_imagery.cgi?line=SS52389
SS52392	Bi-IN	IN07Ba1_T2, IN07Bb2_T2, IN07Be1_T2, IN07Be2_t2, IN07Be5_T2	A	B	https://splitgal4.janelia.org/cgi-bin/view_splitgal4_imagery.cgi?line=SS52392
SS52395	wing control MN	hg2 MN	A	A/B	https://splitgal4.janelia.org/cgi-bin/view_splitgal4_imagery.cgi?line=SS52395
SS52404	wing control MN	hg1 MN	A/B	A	https://splitgal4.janelia.org/cgi-bin/view_splitgal4_imagery.cgi?line=SS52404
SS52405	wing control MN	b3 MN, i2 MN, hg3 MN	A/B	A	https://splitgal4.janelia.org/cgi-bin/view_splitgal4_imagery.cgi?line=SS52405
SS53378	haltere MN	hDVMn	A	A	https://splitgal4.janelia.org/cgi-bin/view_splitgal4_imagery.cgi?line=SS53378
SS53421	Uni-LN, Uni-IN	dMS2a5_T2, IN06Bd2_T2, IN06Bd3_T2, IN06Bd4_T2, IN06Bd5_T2	A	B	https://splitgal4.janelia.org/cgi-bin/view_splitgal4_imagery.cgi?line=SS53421
SS53435	Bi-LN	leg bilateral interneuron	A	A	https://splitgal4.janelia.org/cgi-bin/view_splitgal4_imagery.cgi?line=SS53435
SS53438	wing control MN	i2 MN	B	A	https://splitgal4.janelia.org/cgi-bin/view_splitgal4_imagery.cgi?line=SS53438
SS54445	Bi-LN, Uni-IN	IN06Ba1_T2	B	B	https://splitgal4.janelia.org/cgi-bin/view_splitgal4_imagery.cgi?line=SS54445
SS54474	Bi-IN	IN06Ag2_T1, IN06Ai1_T1, IN06Ag3_T1	B	A	https://splitgal4.janelia.org/cgi-bin/view_splitgal4_imagery.cgi?line=SS54474
SS54480	Uni-IN, Bi-IN	IN06Bg1_T1, IN06Ag1_T1, IN06Ag2_T1, IN06Ag3_T1	B	A	https://splitgal4.janelia.org/cgi-bin/view_splitgal4_imagery.cgi?line=SS54480
SS54495	Uni-IN, Bi-IN	IN06Bg1_T1, IN06Ai1_T1, IN06Ag3_T1, IN06Bf1_T1, IN06Bh1_T1	B	A	https://splitgal4.janelia.org/cgi-bin/view_splitgal4_imagery.cgi?line=SS54495
SS54506	Uni-LN	IN02Aa1_T3, IN02Ad1_T3, IN02Ai1_T3, IN02Ai2_T3, IN02Ah1_T3, IN02Ai3_T3, IN02Ah2_T3, IN02Ab1_T3	B	A	https://splitgal4.janelia.org/cgi-bin/view_splitgal4_imagery.cgi?line=SS54506
SS60603	Bi-IN	IN07Bd1_T2, IN05Bl1_T1, IN07Bd2_T2	B	A	https://splitgal4.janelia.org/cgi-bin/view_splitgal4_imagery.cgi?line=SS60603
