## Supplementary material for "Single-cell type analysis of wing premotor circuits in the ventral nerve cord of *Drosophila melanogaster*": Table 3

### Sheet: Table3
Publication year	Organism	DLM fiber names	DLM fiber order	Dorsal fiber neuron names	Ventral fiber neuron names	DVM muscle names	DVM fiber names	DVM fiber neuron names	Reference	Citation
2025	Drosophila melanogaster	DLMa-f	D to V	DLMn a b	DLMn c-f	DVM1-3	DVM1a-c,2a-b,3a-b	DVMn 1a-c,2a-b,3a-b		This study
1973	Drosophila melanogaster	DLM-I,-II	V to D			DVM-I,-II,-III			1	Levine, J.D., & Wyman, R.J. (1973). Neurophysiology of flight in wild-type and a mutant Drosophila. Proc. Nat. Acad. Sci. USA, 70(4), 1050-1054
1977	Drosophila melanogaster	DLM I,II	V to D			DVM I,II,III			2	Ewing, A.W. (1977) The neuromuscular basis of courtship song in Drosophila: The role of the indirect flight muscles. J. comp. Physiol. 119, 249-265.
1996	Drosophila melanogaster	DLM				DVM I,II,III			3	Fernandes, J.J., Celniker, S.E., & VijayRaghavan, K. (1996). Development of the indirect muscle attachment sites in Drosophila: Role of the PS integrins and the stripe gene. Developmental Biology 176, 166-184.
1979	Drosophila melanogaster	DLM				DVM I,II,III			4-7	Ewing, A.W. (1979). The neuromuscular basis of courtship song in Drosophila: The role of the direct and axillary wing muscles. J. Comp. Physiol. 130, 87-93.
1993	Drosophila melanogaster	DLM				DVM I,II,III				Edgecomb, R.S., Ghetti, C., & Schneiderman, A.M. (1993). Bendless alters thoracic musculature in Drosophila. Journal of Neurogenetics 8(4), 209-219. DOI: 10.3109/01677069309083449
1997	Drosophila melanogaster	DLM				DVM I,II,III				Sandstrom, D.J., Bayer, C.A., Fristrom, J.W., & Resifo, L.L. (1997). Broad-Complex transcription factors regulate thoracic muscle attachment in Drosophila. Developmental Biology, 181, 168-185.
1999	Drosophila melanogaster	DLM				DVM I,II,III				Sandstrom, D.J., & Restifo, L.L. (1999). Epidermal tendon cells require Broad Complex function for correct attachment of the indirect flight muscles in Drosophila melanogaster. Journal of Cell Science 112, 4051-4065.
2001	Drosophila melanogaster	DLM				DVM-I,-II,-III			8	Rivlin, P.K., Gong, A., Schneiderman, A.M., & Booker, R. (2001). The role of Ultrabithorax in the patterning of adult thoracic muscles in Drosophila melanogaster. Dev Genes Evol 211, 55-66. DOI 10.1007/s004270000126
2006	Drosophila melanogaster	DLM		mn	mn	DVM-I,-II,-III		mn	9	Gordon, S., & Dickinson, M.H. (2006). Role of calcium in the regulation of mechanical power in insect flight. PNAS 103(11), 4311-4315. DOI 10.1073/pnas.0510109103
1980	Drosophila melanogaster	DLM		DLM mn	DLM mn	DVM I,II,III			10	Tanouye, M.A., & Wyman, R.J. (1980). Motor outputs of the giant fiber in Drosophila. Journal of Neurophysiology, 44(2), 405-421.
1983	Drosophila melanogaster	DLM		DLM mn	DLM mn				11	Thomas, J.B., & Wyman, R.J. (1983). Normal and mutant connectivity between identified neurons in Drosophila. TINS 214-219.
1994	Drosophila melanogaster	DLM		DLMmn	DLMmn	DVM I,II,III			12	Euk Oh, C., McMahon, R., Benzer, S., & Tanouye, M.A. (1994). bendless, a Drosophila gene affecting neuronal connectivity, encodes a Ubiquitin-conjugating enzyme homolog. The Journal of Neuroscience, 14(5), 3166-3179.
2015	Drosophila melanogaster	DLM		DLMmn	DLMmn				13	Kroll, J.R., Wong, K.G., Siddiqui, F.M., & Tanouye, M.A. (2015). Disruption of endocytosis with the dynamin mutant shibirets1 suppresses seizures in Drosophila. Genetics, 201(3), 1087-1102. doi: 10.1093/genetics/201.3.NP
2018	Drosophila melanogaster	DLM		DLMn, DLMmn	DLMn, DLMmn				14	Augustin, H., McGourty, K., Allen, M.J., Adcott, J., Wong, C.T., Boucrot, E., & Partridge, L. (2018). Impact of insulin signaling and proteasomal activity on physiological output of a neuronal circuit in aging Drosophila melanogaster. Neurobiology of Aging, 66, 149-157. doi: 10.1016/j.neurobiolaging.2018.02.027
1990	Drosophila melanogaster	DLM		DLMN	DLMN				15	Baird, D.H., Schalet, A.P., & Wyman, R.J. (1990). The Passover locus in Drosophila melanogaster: Complex complementation and different effects on the giant fiber neural pathway. Genetics, 126, 1045-1059.
1999	Drosophila melanogaster	DLM		DLMn	DLMn				16-29	Allen, M.J., Shan, X., Caruccio, P., Froggett, S.J., Moffat, K.G., & Murphey, R.K. (1999). Targeted expression of truncated Glued disrupts giant fiber synapse formation in Drosophila. The Journal of Neuroscience, 19(21), 9374-9384.
2000	Drosophila melanogaster	DLM		DLMn	DLMn					Allen, M.J., Shan, X., & Murphey, R.K. (2000). A role for Drosophila Drac1 in neurite outgrowth and synaptogenesis in the giant fiber system. Molecular and Cellular Neuroscience, 16, 754-765. doi: 10.1006/mcne.2000.0903
2002	Drosophila melanogaster	DLM		DLMn	DLMn					Godenschwege, T.A., Hu, H., Shan-Crofts, X., Goodman, C.S., & Murphey, R.K. (2002). Bi-directional signaling by Semaphorin 1a during central synapse formation in Drosophila. Nature Neuroscience, 5, 1294-1301.
2003	Drosophila melanogaster	DLM		DLMn	DLMn					Murphey, R.K., Froggett, S.J., Caruccio, P., Shan-Crofts, X., Kitamoto, T., & Godenschwege, T.A. (2003). Targeted expression of shibirets and semaphorin 1a reveals critical periods for synapse formation in the giant fiber of Drosophila. Development, 130(16), 3671-3682. doi: 10.1242/dev.005682
2007	Drosophila melanogaster	DLM		DLMn	DLMn					Allen, M.J., & Murphey, R.K. (2007). The chemical component of the mixed GF-TTMn synapse in Drosophila melanogaster uses acetylcholine as its neurotransmitter. European Journal of Neuroscience, 26, 439-445.
2008	Drosophila melanogaster	DLM		DLMn	DLMn					Uthaman, S.B., Godenschwege, T.A., & Murphey, R.K. (2008). A mechanism distinct from Highwire for the Drosophila ubiquitin conjugase Bendless in synaptic growth and maturation. The Journal of Neuroscience, 28(34), 8615-8623.
2009	Drosophila melanogaster	DLM		DLMn	DLMn					Godenschwege, T.A., & Murphey, R.K. (2009). Genetic interaction of Neuroglian and Semaphorin1a during guidance and synapse formation. Journal of Neurogenetics, 23(1-2), 147-155. DOI: 10.1080/01677060802441380
2010	Drosophila melanogaster	DLM		DLMn	DLMn					Zhao, X.-L., Wang, W.-A., Tan, J.-X., Huang, J.-K., Zhang, X., Zhang, B.-Z., Wang, Y.-H., YangCheng, H.-Y., Zhu, H.-L., Sun, X.-J., & Huang, F.-D. (2010). Expression of ß-Amyloid induced age-dependent presynaptic and axonal changes in Drosophila. The Journal of Neuroscience, 30(4):1512-1522.
2010	Drosophila melanogaster	DLM		DLMn	DLMn					Meija, M., Heghinian, M.D., Busch, A., Armishaw, C.J., Mari, F., & Godenschwege, T.A. (2010). A novel approach for in vivo screening of toxins using the Drosophila Giant Fiber circuit. Toxicon, 56(8), 1398-1407. doi: 10.1016/toxicon.2010.08.005
2012	Drosophila melanogaster	DLM		DLMn	DLMn					Mejia, M., Heghinian, M.D., Busch, A., Mari, F., & Godenschwege, T.A. (2012). Paired nanoinjection and electrophysiology assay to screen for bioactivity of compounds using the Drosophila melanogaster Giant Fiber System. Journal of Visualized Experiments, (62), 3597. doi: 10.3791/3597
2014	Drosophila melanogaster	DLM		DLMn	DLMn					Lin, J.-Y., Wang, W.-A., Zhang, X., Liu, H.-Y., Zhao, X.-L., & Huang, F.-D. (2014). Intraneuronal accumulation of Aß42 induces age-dependent slowing of neuronal transmission in Drosophila. Neurosci Bull 30(2), 185-190. DOI: 10.1007/s12264-013-1409-9
2016	Drosophila melanogaster	DLM		DLMn	DLMn					Pezier, A.P., Jezzini, S.H., Bacon, J.P., & Blagburn, J.M. (2016). Shaking B mediates synaptic coupling between auditory sensory neurons and the giant fiber of Drosophila melanogaster. PLoS ONE, 11(4), e0152211. doi: 10.1371/journal.pone.0152211
2017	Drosophila melanogaster	DLM		DLMn	DLMn					Borgen, M., Rowland, K., Boerner, J., Lloyd, B., Khan, A., & Murphey, R. (2017). Axon termination, pruning, and synaptogenesis in the giant fiber system of Drosophila melanogaster is promoted by Highwire. Genetics, 205(3), 1229-1245. doi: 10.1534/genetics.116.197343
2019	Drosophila melanogaster	DLM		DLMn	DLMn					Lee, J., Iyengar, A., & Wu, C.-F. (2019). Distinctions among electroconvulsion- and proconvulsant-induced seizure discharges and native motor patterns during flight and grooming: quantitative spike pattern analysis in Drosophila flight muscles. Journal of Neurogenetics, 33(2). doi: 10.1080/01677063.2019.1581188
2013	Drosophila melanogaster	DLM		DLMn	DLMn c-f				30	Huang, J.-K., Ma, P.-L., Ji, S.-Y., Zhao, X.-L., Tan, J.-X., Sun, X.-J., & Huang, F.-D. (2013). Age-dependent alterations in the presynaptic active zone in a Drosophila model of Alzheimer's disease. Neurobiology of Disease, 51, 161-167. doi: 10.1016/j.nbd.2021.11.06
1988	Drosophila melanogaster	a-f	D to V	DLMn a/b	DLMn c-f	DVM I,II,III			31	Hummon, M.R., & Costello, W.J. (1988). Induced neuroma formation and target muscle perturbation in the giant fiber pathway of the Drosophila temperature-sensitive mutant shibire. Roux's Arch Dev Biol, 197, 383-393.
1989	Drosophila melanogaster	DLM fiber a-f	D to V	DLMn a/b	DLMn c-f	DVM I,II,III			32	De la Pompa, J.L., Garcia, J.R., & Ferrus, A. (1989). Genetic analysis of muscle development in Drosophila melanogaster. Developmental Biology 131, 439-454.
1993	Drosophila melanogaster	DLM fibre a-f	D to V	DLM motoneuron a/b		DVM I,II,III			33	Hummon, M.R., & Costello, W.J. (1993). Flight muscle formation in Drosophila mosaics: Requirement for normal shibire function of endocytosis. Roux's Arch Dev Biol 202, 95-102.
1978	Drosophila melanogaster	DLM a-f	D to V	DLMa,b motoneuron	DLMc-f motoneuron				34	Coggshall, J.C. (1978). Neurons associated with the dorsal longitudinal flight muscles of Drosophila melanogaster. J. Comp. Neur. 177, 707-720.
1997	Drosophila melanogaster	DLMa-f	D to V	DLMn a/b	DLMn c-f	DVM I,II,III			35	Sun, Y.-A., & Wyman, R.J. (1997). Neurons of the Drosophila Giant Fiber System: I. Dorsal Longitudinal Motor Neurons. The Journal of Comparative Neurology, 387, 157-166.
1992	Drosophila melanogaster	DLMa-f	D to V	DLMn a/b	DLMn c-f				36, 37	Engel, J.E., & Wu, C.-F. (1992). Interactions of membrane excitability mutations affecting potassium and sodium currents in the flight and giant fiber escape systems of Drosophila. J Comp Physiol A, 171, 93-104.
2002	Drosophila melanogaster	DLMa-f	D to V	DLMn a/b	DLMn c-f					Lee, J., & Wu, C.-F. (2002). Electroconvulsive seizure behavior in Drosophila: Analysis of the physiological repertoire underlying a stereotyped action pattern in bang-sensitive mutants. The Journal of Neuroscience, 22(24), 11065-11079.
1981	Drosophila melanogaster	DLMa-f	D to V	a/b					38	Tanouye, M.A., & Wyman, R.J. (1981). Inhibition between flight motoneuron in Drosophila. J Comp Physiol, 144, 345-355.
1992	Drosophila melanogaster	DLM a-f	D to V			DVM I,II,III			39	Hummon, M.R., & Costello, W.J. (1992). Cell lineage of flight muscle fibers in Drosophila: A fate map of induced shibire phenotype in mosaics. Roux's Arch Dev Biol 201, 88-94.
1986	Drosophila melanogaster	a-f	D to V			DVM I,II,III			40	Costello, W.J., & Wyman, R.J. (1986). Development of an indirect flight muscle in a muscle-specific mutant of Drosophila melanogaster. Developmental Biology, 118(1), 247-258. DOI: 10.1016/0012-1606(86)90092-8
2008	Drosophila melanogaster	a-f	D to V			I,II,III			41	Atreya, K.B., & Fernandes, J.J. (2008). Founder cells regulate fiber number but not fiber formation during adult myogenesis in Drosophila. Developmental Biology, 321(1), 123-140. doi: 10.1016/j.ydbio.2008.06.023
1996	Drosophila melanogaster	a-f	D to V						42-45	Farrell, E.R., Fernandes, J., & Keshishian, H. (1996). Muscle organizers in Drosophila: The role of persistent larval fibers in adult flight muscle development. Developmental Biology 176, 220-229.
2004	Drosophila melanogaster	a-f	D to V							Hebbar, S., & Fernandes, J.J. (2004). Pruning of motor neuron branches establishes the DLM innervation pattern in Drosophila. Journal of Neurobiology, 60(4), 499-516.
2004	Drosophila melanogaster	a-f	D to V							Banerjee, S., Lee, J., Wu, C.-F., & Hasan, G. (2004). Loss of flight and associated neuronal rhythmicity in inositol 1,4,5-triphosphate receptor mutants of Drosophila. The Journal of Neuroscience, 24(36), 7869-7878. DOI: 10.1523/JNEUROSCI.0656-04.2004
2019	Drosophila melanogaster	a-f	D to V							Chaturvedi, D., Prabhakar, S., Aggarwal, A., Atreya, K.B., & VijayRaghavan, K. (2019). Adult Drosophila muscle morphometry through microCT reveals dynamics during ageing. Open Biol. 9: 190087 http://dx.doi.org/10.1098/rsob.190087
1991	Drosophila melanogaster	DLM a-f	V to D			DVM I,II,III			46	Fernandes, J., Bate, M., & VijayRaghavan, K. (1991). Development of the indirect flight muscles of Drosophila. Development 113, 67-77.
1995	Drosophila melanogaster	a-f	V to D			I,II,III			47	Lee, J.C., VijayRaghavan, K., Celniker, S.E., & Tanouye, M.A. (1995). Identification of a Drosophila muscle development gene with structural homology to mammalian early growth response transcription factors. Proc. Natl. Acad. Sci. USA 92, 10344-10348.
1996	Drosophila melanogaster	a-f	unclear			DVM I,II,III			48	Fernandes, J.J., & Keshishian, H. (1996). Patterning the dorsal longitudinal flight muscles (DLM) of Drosophila: Insights from the ablation of larval scaffolds. Development 122, 3755-3763.
1998	Drosophila melanogaster	DLM a-f	D to V	MN 5	MN 1-4	DVM I,II,III			49	Fernandes, J.J., & Keshishian, H. (1998). Nerve-muscle interactions during flight muscle development in Drosophila. Development 125, 1769-1779.
1999	Drosophila melanogaster	a-f	D to V	MN5					50	Schmid, A., Chiba, A., & Doe, C.Q. (1999). Clonal analysis of Drosophila embryonic neuroblasts: neural cell types, axon projections and muscle targets. Development 126, 4653-4689
2005	Drosophila melanogaster	DLM a-f	D to V	MN 5					51, 52	Hebbar, S., & Fernandes, J.J. (2005). A role for Fas II in the stabilization of motor neuron branches during pruning in Drosophila. Developmental Biolog, 285(1), 185-199. doi: 10.1016/j.ydbio.2005.06.015
2010	Drosophila melanogaster	DLM a-f	D to V	MN 5						Hebbar, S., & Fernandes, J.J. (2010). Glial remodeling during metamorphosis influences the stabilization of motor neuron branches in Drosophila. Developmental Biology, 340(2), 344-354. doi: 10.1016/j.ydbio.2010.01.005
2006	Drosophila melanogaster	DLMa-f	unclear	DLMn	DLMn				53, 54	Lee, J., & Wu, C.-F. (2006). Genetic modifications of seizure susceptibility and expression by altered excitability in Drosophila Na+ and K+ channel mutants. J Neurophysiol 96, 2465-2478. doi:10.1152/jn.00499.2006.
2013	Drosophila melanogaster	DLMa-f	unclear	DLMn	DLMn					Zhang, T., Wang, Z., Wang, L., Luo, N., Jiang, L., Liu, Z., Wu, C.-F., & Dong, K. (2013). Role of the DSC1 channel in regulating neuronal excitability in Drosophila melanogaster: Extending nervous system stability under stress. PLOS Genetics. doi: 10.1371/journal.pgen.1003327
1996	Drosophila melanogaster	DLMa-f	unclear						55	Engel, J.E., & Wu, C.-F. (1996). Altered habituation of an identified escape circuit in Drosophila memory mutants. The Journal of Neuroscience, 16(10), 3486-3499.
2013	Drosophila melanogaster	DLM45a-f	D to V			DVM47,48,46	DVM47a-c,48a-b,46a-b		56	Lehmann, F.-O., Skandalis, D.A., & Berthe. (2013). Calcium signalling indicates bilateral power balancing in the Drosophila flight muscle during manoeuvring flight. J R Soc Interface 10, 20121050. doi:10.1098/rsif.2012.1050
1992	Drosophila melanogaster	DLM45a-f	D to V			DVM I,II,III	47a-c,48a-b,46a-b		57	Restifo, L.L., & White, K. (1992) Mutations in a steroid hormone-regulated gene disrupt the metamorphosis of internal tissues in Drosophila: Salivary glands, muscle, and gut. Roux's Arch Dev Biol., 201, 221-234.
1984	Drosophila melanogaster	DLM45a-f	D to V	DLMn 45a/b	DLMn 45c-f	DVM I,II,III	47a-c,48a-b,46a-b		58	Gorczyca, M., & Hall, J.C. (1984). Identification of a cholinergic synapse in the giant fiber pathway of Drosophila using conditional mutations of acetylcholine synthesis. Journal of Neurogenetics, 1(4), 289-313.
1977	Drosophila melanogaster	45a-f	D to V	45a/b	45c-f	47,48,46	47a-c,48a-b,46a-b		59, 60	Harcombe, E.S., & Wyman, R.J. (1977). Output pattern generation by Drosophila flight motoneurons. Journal of Neurophysiology, 40(5), 1066-1077.
1978	Drosophila melanogaster	45a-f	D to V	45a/b	45c-f	47,48,46	47a-c,48a-b,46a-b			Harcombe, E.S., & Wyman, R.J. (1978). The cyclically repetitive firing sequences of identified Drosophila flight motoneurons. J. comp. Physiol., 123, 271-279.
1986	Drosophila melanogaster	45a-f	D to V						61, 62	Elkins, T., Ganetzky, B., & Wu, C.-F. (1986). A Drosophila mutation that eliminates a calcium-dependent potassium current. Proc. Natl. Acad. Sci. USA, 83, 8415-8419.
2017	Drosophila melanogaster	45a-f	D to V							De Rose, F., Marotta, R., Talani, G., Catelani, T., Solari, P., Poddighe, S., Borghero, G., Marrosu, F., Sanna, E., Kasture, S., Acquas, E., & Liscia, A. (2017). Differential effects of phytotherapic preparations in the hSOD1 Drosophila melanogaster model of ALS. Scientific Reports, 7, 41059.
2010	Drosophila melanogaster	DLM 45a-f	D to V	DLMn	DLMn				63	Allen, M.A., & Godenschwege, T.A. (2010). Electrophysiological recordings from the Drosophila giant fiber system (GFS). Cold Spring Harb Protoc, 7. doi:10.1101/pdb.prot5453
2012	Drosophila melanogaster	1-6	V to D	MN5	DLMn1-4				64	Kadas, D., Tzortzopoulos, A., Skoulakis, E.M.C., & Consoulas, C. (2012). Constitutive activation of Ca2+/Calmodulin-Dependent Protein Kinase II during development impairs central cholinergic transmission in a circuit underlying escape behavior in Drosophila. The Journal of Neuroscience, 32(1), 170-182. doi: 10.1523/JNEUROSCI.6583-10.2012
1983	Drosophila melanogaster	1-6	V to D	MN5	MN1-4				65, 66	Koenig, J.H., & Ikeda, K. (1983). Reciprocal excitation between identified flight motor neurons in Drosophila and its effect on pattern generation. J Comp Physiol, 150, 305-317.
2014	Drosophila melanogaster	1-6	V to D	MN5	MN1-4					Hutchinson, K.M., Vonhoff, F., & Duch, C. (2014). Dscam1 is required for normal dendrite growth and branching but not for dendritic spacing in Drosophila motoneurons. The Journal of Neuroscience 34(5), 1924-1931.
1980	Drosophila melanogaster	1-6	V to D	MN5/6	MN1-4				67	Koenig, J.H., & Ikeda, K. (1980). Neural interactions controlling timing of flight muscle activity in Drosophila. J. exp. Biol. 87, 121-136.
1983	Drosophila melanogaster	1-6	V to D		DLM motor neuron 1-4				68	Koenig, J.H., & Ikeda, K. (1983). Characterization of the intracellularly recorded response of identified flight motor neurons in Drosophila. J Comp Physiol, 150, 295-303.
1973	Drosophila melanogaster	DLM-I(1),(2),,,(5), DLM-II(6)	V to D	5,6	1-4	DVM-I,-II,-III	T,A,S,R,C,L,O		69	Levine, J., & Tracey, D. (1973). Structure and function of the giant motorneuron of Drosophila melanogaster. J. comp. Physiol. 87, 213-235.
1973	Drosophila melanogaster	1-6	V to D			DVM-I,-II,-III	T,A,S,R,C,L,O		70	Levine, J.D., & Hughes, M. (1973). Stereotaxic map of the muscle fibers in the indirect flight muscles of Drosophila melanogaster. J. Morph., 140, 153-158.
1981	Drosophila melanogaster	1-6	V to D				T,A,S,R,C,L,O		71, 72	Benshalom, G., & Dagan, D. (1981). Electrophysiological analysis of the temperature-sensitive paralytic Drosophila mutant, para ts. J Comp Physiol, 144, 409-417.
1985	Drosophila melanogaster	1-6	V to D				T,A,S,R,C,L,O			Benshalom, G., & Dagan, D. (1985). Drosophila neural pathways: Genetic and electrophysiological analysis. J Comp Physiol, 156, 13-23.
1980	Drosophila melanogaster	1-6	V to D						73, 74	Ikeda, K., Koenig, J.H., & Tsuruhara, T. (1980). Organization of identified flight muscle of Drosophila melanogaster. Journal of Neurocytology, 9, 799-823
1989	Drosophila melanogaster	1-6	V to D							Wang, D., Keng, Z.C., Hsu, K., & Tan, C.C. (1989) Drosophila mutants with progressive atrophy in dorsal longitudinal muscles. Journal of Neurogenetics, 6(1), 27-39. DOI: 10.3109/01677068909107098
2015	Drosophila melanogaster	1-6	V to D		MN1-4				75	Koenig, J.H., Goto, J.J., & Ikeda, K. (2015). Novel NMDA receptor-specific desensitization/inactivation produced by ingestion of the neurotoxins, ß-N-methylamine-L-alanine (BMAA) or ß-N-oxalylamino-L-alanine (BOAA/ß-ODAP). Comparative Biochemistry and Physiology Part C: Toxicology & Pharmacology, 167, 43-50. doi: 10.1016/j.cbpc.2014.08.006
2016	Drosophila melanogaster	1-6	V to D			I,II,III			76	Rai, M., Katti, P., & Nongthomba, U. (2016). Spatio-temporal coordination of cell cycle exit, fusion and differentiation of adult muscle precursors by Drosophila Erect wing (Ewg). Mechanisms of Development, 141, 109-118. doi: 10.1016/j.mod.2016.03.004
1995	Drosophila melanogaster	DLM1-6	V to D	DLMn5	DLMn1-4	I,II,III	Ia-c,IIa-b,IIIa-b	DVMn Ia-c,IIa-b,IIIa-b	77	Trimarchi, J.R., & Schneiderman, A.M. (1995). Flight initiations in Drosophila melanogaster are mediated by several distinct motor patterns. J Comp Physiol A 176, 355-364.
2005	Drosophila melanogaster	DLM1-6	V to D	DLMn5	DLMn1-4				78	Glasscock, E., & Tanouye, M.A. (2005). Drosophila couch potato mutants exhibit complex neurological abnormalities including epilepsy phenotypes. Genetics, 169(4), 2137-2149. doi: 10.1534/genetics.104.028357
1995	Drosophila melanogaster	DLM1-6	V to D	DLMmn5	DLMmn1-4				79	Pavlidis, P., & Tanouye, M.A. (1995). Seizures and failures in the giant fiber pathway of Drosophila bang-sensitive paralytic mutants. The Journal of Neuroscience, 15(8), 5810-5819.
1988	Drosophila melanogaster	DLM1-6	V to D	MN5	MN1-4				80-83	Ikeda, K., & Koenig, J.H. (1988). Morphological identification of the motor neurons innervating the dorsal longitudinal flight muscle of Drosophila melanogaster. The Journal of Comparative Neurology, 273, 436-444.
2002	Drosophila melanogaster	DLM1-6	V to D	MN5	MN1-4					Consoulas, C., Restifo, L.L., & Levine, R.B. (2002). Dendritic remodeling and growth of motoneurons during metamorphosis of Drosophila melanogaster. The Journal of Neuroscience 22(12), 4906-4917.
2014	Drosophila melanogaster	DLM1-6	V to D	MN5	MN1-4					Ryglewski, S., Kadas, D., Hutchinson, K., Schuetzler, N., Vonhoff, F., & Duch, C. (2014). Dendrites are dispensible for basic motoneuron function but essential for fine tuning of behavior. PNAS 111(50), 18049-18054. doi/10.1073/pnas.1416247111
2019	Drosophila melanogaster	DLM1-6	V to D	MN5	MN1-4					Kadas, D., Duch, C., & Consoulas, C. (2019). Postnatal increase in axonal conduction velocity of an identified Drosophila interneuron require fast sodium, L-type calcium and Shaker potassium channels. eNeuro, 6(4), doi: 10.1523/ENEURO.0181-19.2019
2013	Drosophila melanogaster	DLM1-6	D to V						84	Rai, M., & Nongthomba, U. (2013). Effect of myonuclear number and mitochondrial fusion on Drosophila indirect flight muscle organization and size. Experimental Cell Research, 319(17), 2566-2577. doi: 10.1016/j.yexcr.2013.06.021
2005	Drosophila melanogaster	DLM fiber 1-6	unclear						85	Koenig, J.H., & Ikeda, K. (2005). Relationship of the reserve vesicle population to synaptic depression in the tergotrochanteral and dorsal longitudinal muscles of Drosophila. Journal of Neurophysiology, 94(3), 2111-2119. doi: 10.1152/jn.00323.2005
1993	Drosophila melanogaster	DLM		MN 5		DVM I,II,III			86	Fernandes, J., & VijayRaghavan, K. (1993). The development of indirect flight muscle innervation in Drosophila melanogaster. Development 118, 215-227.
2009	Drosophila melanogaster	DLM		MN5	MN1-4				87	Ryglewski, S., & Duch, C. (2009). Shaker and Shal mediate transient calcium-independent potassium current in a Drosophila flight motoneuron. Journal of Neurophysiology, 102(6), 3673-3688. doi: 10.1152/jn.00693.2009
	Drosophila, Calliphora, Muscina, Sarcophaga	DL I-VI	D to V			DV I, II, III			88	Nachtigall, W., & Wilson, D.M. (1967). Neuro-muscular control of Dipteran flight. J. Exp. Biol. 47, 77-97.
1977	Drosophila, Calliphora, Musca, Sarcophaga	DLM 1-6	V to D	MN 5	MN 1-4				89	Ikeda, K. (1977) Flight motor innervation of a flesh fly. In: Hoyle G. editor. Identified Neurons and Behavior of Arthropods. Springer. pp. 357-358
1985	19 different Diptera fly species, including Drosophila, Calliphora, Musca, Scathophaga, Glossina, Tabanus, Eristalis	d.l.m. I-VI	V to D			d.v.m. I,II,III			90	Miyan, J.A., & Ewing, A.W. (1985). How Diptera move their wings: A re-examination of the wing base articulation and muscle systems concerned with flight. Philosophical Transactions of the Royal Society of London. Series B, Biological Sciences, 311(1150), 271-302.
1979	Tipula paludosa crane fly	dlm				dvm1			91	Heide, G. (1979). Proprioceptive feedback dominates the central oscillator in the patterning of the flight motoneuron output in Tipula (Diptera). J. Comp. Physiol., 134, 177-189.
2007	Calliphora erythrocephalablowfly	DLM a-f	D to V	Mn-DLM a/b	Mn-DLM c-f	DVM 1,2,3	DVM 1a-c,2a-b,3a-b	Mn-DVM 1a-c,2a-b,3a-b	92	Schlurmann, M., & Hausen, K. (2007). Motoneurons of the flight power muscles of the blowfly Calliphora erythrocephala: Structures and mutual dye coupling. The Journal of Comparative Neurology, 500, 448-464.
1980	Musca domesticahousefly	DLM 1-6	V to D						93	Adams, M.E., & Miller, T.A. (1980). Neural and behavioral correlates of pyrethroid and DDT-type poisoning in the house fly, Musca domestica L. Pesticide Biochemistry and Physiology, 13(2), 137-147. doi: 10.1016/0048-3575(80)90065-6
2001	Manduca sexta hawkmoth	DLM1-5	V to D	MN5	MN1-4				94	Bayline, R.J., Duch, C. & Levine, R.B. (2001). Nerve-muscle interactions regulation motor terminal growth and myoblast distribution during muscle development. Developmental Biology 231, 348-363. doi:10.1006/dbio.2001.0158
2000	Manduca sexta hawkmoth	1-5	V to D	MN5					95, 96	Duch, C., Bayline, R.J., & Levine, R.B. (2000). Postembryonic development of the dorsal longitudinal flight muscle and its innervation in Manduca sexta. The Journal of Comparative Neurology, 422, 1-17
2000	Manduca sexta hawkmoth	1-5	V to D	MN5						Duch, C., & Levine, R.B. (2000). Remodeling of membrane properties and dendritic architecture accompanies the postembryonic conversion of a slow into a fast motoneuron. The Journal of Neuroscience, 20(18), 6950-6961.
2003	Manduca sexta hawkmoth	DLM		MN5	MN1-4				97	Duch, C., & Mentel, T. (2003). Stage-specific activity patterns affect motoneuron axonal retraction and outgrowth during the metamorphosis of Manduca sexta. European Journal of Neuroscience, 17, 945-962.
2004	Manduca sexta hawkmoth	dl1a-e	V to D						98	Tu, M.S., & Daniel, T.L. (2004). Submaximal power output from the dorsolongitudinal flight muscles of the hawkmoth Manduca sexta. J Exp Biol, 207(26), 4651-4662. doi: 10.1242/jeb.01321
2011	Manduca sexta hawkmoth	DLM1a-e	V to D						99, 100	George, N.T., & Daniel, T.L. (2011). Temperature gradients in the flight muscles of Manduca sexta imply a spatial gradient in muscle force and energy output. J Exp Biol, 214(6), 894-900. doi: 10.1242/jeb.047969
2012	Manduca sexta hawkmoth	DLM1a-e	V to D							George, N.T., Sponberg, S., & Daniel, T.L. (2012). Temperature gradients drive mechanical energy gradients in the flight muscle of Manduca sexta. J Exp Biol, 215(3), 571-579. doi: 10.1242/jeb.062901
1998	Agrius convolvuli hawkmoth	DLM(i) - (iv)	D to V						101	Komai, Y. (1998). Augmented respiration in a flying insect. The Journal of Experimental Biology 201, 2359-2366.
2004	Agrius convolvuli hawkmoth	DL1a-e	V to D			DV1	DV1a-c		102	Ando, N., & Kanzaki, R. (2004). Changing motor patterns of the 3rd axillary muscle activities associated with longitudinal control in freely flying hawkmoths. Zoological Science, 21, 123-130.
	Agrius convolvuli hawkmoth	DLM1		DL1-MNs		DVM1, DVM2		DV-MNs	103	Ando, N., Wang, H., Shirai, K., & Kanzaki, R. (2011). Central projections of the wing afferents in the hawkmoth, Agrius convolvuli. Journal of Insect Physiology, 51(11), 1518-1536. doi: 10.1016/j.jinsphys.2011.08.002
1982	Bombyx mori silkmoth	DLM1a-e,2,3	V to D	DLM1e motoneurone	DLM1a-d motoneurone	DVM1,2,3,4,5	DVM1a,1b,2,3,4,5	DVM1a,1b,2,3,4,5 motoneurone	104	Kondoh, Y., & Obara, Y. (1982). Anatomy of motoneurones innervating mesothoracic indirect flight muscles in the silkmoth Bombyx mori. J. exp. Biol., 98, 23-37
1970	Hyalaphora cecropia saturniid moth	dl1a-e	V to D			dv1,2,3,5	dv1a,1b,2,3,5		105	Hanegan, J.L., & Heath, J.E. (1970). Temperature dependence of the neural control of the moth flight system. J. Exp. Biol., 53, 629-639.
