## Supplementary material for "Single-cell type analysis of wing premotor circuits in the ventral nerve cord of *Drosophila melanogaster*": Table 4

### Sheet: Sheet1
LM name	EM bodyID	Additional EM bodyIDs	MANC cell type	Confidence score	imageDriver	Other candidate cell types	Neuprint link
DLMn a b	10589	10589, 10074	DLMn a b	3	14E09		10589
DLMn c-f	162240	162240	DLMn c-f	3	SS44039		162240
DLMn c-f	18309	18309	DLMn c-f	3	SS44039		18309
DLMn c-f	10361	10361	DLMn c-f	3	SS44039		10361
DLMn c-f	169914	169914	DLMn c-f	3	SS44039		169914
DVMn 1a-c	14898	14898	DVMn 1a-c	3	SS41075		14898
DVMn 1a-c	38723486729	38723486729	DVMn 1a-c	3	SS31997		38723486729
DVMn 1a-c	10733	10733	DVMn 1a-c	3	SS41075		10733
DVMn 2a b	15783	15783	DVMn 2a b	3	SS41068		15783
DVMn 2a b	15098	15098	DVMn 2a b	3	SS37294		15098
DVMn 3a b	162114	162114	DVMn 3a b	3	SS37295		162114
DVMn 3a b	11776	11776	DVMn 3a b	3	SS41068		11776
tpn MN	11294	10543, 11294	tpn MN	3	SS51528		11294
tp1 MN	10778	10521, 10778	tp1 MN	3	SS41052		10778
tp2 MN	10766	10270, 10766	tp2 MN	3	SS47120		10766
ps1 MN	10204	10204, 10958	ps1 MN	3	VT008474		10204
tt MN	10110	10068, 10110	TTMn	3	SS47125		10110
b1 MN	10017	10013, 10017	b1 MN	3	SS40980		10017
b2 MN	10064	10064, 10131	b2 MN	3	SS45772		10064
b3 MN	10067	10055, 10067	b3 MN	3	SS45779		10067
i1 MN	10225	10115, 10225	i1 MN	3	SS41039		10225
i2 MN	10145	10145, 14390	i2 MN	3	SS34781		10145
iii1 MN	10129	10129, 10614	iii1 MN	3	SS40980		10129
iii3 MN	10287	10287, 100725	iii3 MN	3	SS40980		10287
MNwm35	13665	11991, 13665	MNwm35	3			13665
hg1 MN	10011	10011, 10123	hg1 MN	3	SS45779		10011
hg2 MN	12927	12927, 22584	hg2 MN	3	SS37253		12927
hg3 MN	10931	10130, 10931	hg3 MN	3	SS49039		10931
hDVMn	14322	14267, 14322	hDVM MN	3	SS51523		14322
hi1 MN	17022	17022, 20786	hi1 MN	3	SS41075		17022
hi2 MN	16222	15057, 16201, 16222, 20969	hi2 MN	3	SS37231		16222
MNhm43 (hb1 or hb2 MN)	24257	17216, 24257	MNhm43	3	SS47195		24257
MNhm42 (hb1 or hb2 MN)	49582	10571, 49582	MNhm42	3	SS47195		49582
mesVUM-MJ_T2	10597	10597	mesVUM-MJ_T2	3	SS40867	EN00B001_T2	10597
EN00B011_T2	11900	11900	EN00B011_T2	2	SS46645	mesVUM-MJ_T2, EN00B001_T2	11900
EN00B011_T2	11919	11919	EN00B011_T2	2	SS42385	mesVUM-MJ_T2	11919
EN00B001_T2	12395	12395	EN00B001_T2	3	SS40867	mesVUM-MJ_T2, AN27X015_T1	12395
EN00B024_A1	15253	15253	EN00B024_A1	3	SS51508	MNad24, EN00B025_A1	15253
IN00Aa1_T2	15493	14460, 15428, 15493, 16448	IN00A022_T2	2	SS48268		15493
IN02Ac1_T1	18136	18136, 20724, 25345, 29714, 20092, 23370, 33890	IN02A033_T1	2	SS44314		18136
IN10Ba1_T2	11915	11915, 12175	IN10B023_T2	3	SS33489		11915
IN00Ad1_T2	21011	21011, 21580, 164110	IN00A054_T2	2	SS36094	IN00A046_T2	21011
IN00Ad2_T2	20938	20938, 17266, 22343	IN00A054_T2	2	SS36094		20938
IN02Af1_T2	23475	23475, 13775, 25769, 26080, 27950, 28672, 29944, 30487	IN02A049_T2	2	SS44314	IN02A043_T2	23475
IN02Ae1_T2	24480	22293, 24480	IN02A037_T2	2	SS31472	IN02A040_T2, IN02A042_T2	24480
IN11Bh1_T2	163051	163051, 28701, 29400, 30625, 29397, 25826, 29431	IN11B021_T2	1	SS49042	IN11B020_T2	163051
IN11Bg1_T2	28381	28381, 24764, 28058, 28300, 33659, 165660, 172998	IN11B020_T2	1	SS33409	IN11B021_T2	28381
IN11Bf1_T2	26369	26369, 23767, 24484, 24895, 25676, 35860, 157680	IN11B019_T2	1	SS49042	IN11B021_T2	26369
IN11Bh2_T2	30748	30748, 27001, 29478, 29350, 157517, 27575, 29227	IN11B021_T2	1	SS25511	IN11B020_T2	30748
IN17Ab1_T2	14661	14661	IN17A055_T2	2	SS42439	dMS2_T2, IN17A049_T2	14661
IN17Aa1_T2	16009	16009, 15908	IN17A049_T2	2	SS42442	IN17A033_T2	16009
IN17Aa2_T2	15754	15754, 13989	IN17A049_T2	2	SS42442	IN17A055_T2	15754
IN17Ab2_T2 *	16664	16664	IN17A055_T2	1	SS42442	IN17A049_T2	16664
IN17Ag1_T2	167001	167001, 32912	IN17A107_T2	2	SS42438	IN17A055_T2, IN17A049_T2	167001
dMS2a1_T2	14309	14309, 16277, 14425	dMS2_T2	2	SS42439		14309
IN11Bd1_T2	17679	17679, 17561, 16851, 17159	IN11B013_T2	2	SS48215		17679
IN11Bd2_T2	15175	15175. 16088	IN11B013_T2	2	SS48215		15175
IN03Bi1_T1	20763	20763, 24769, 22336, 22643	IN03B077_T1	2	SS48268	IN03B064_T1	20763
IN03Bi2_T1	22846	22846, 101541, 18054, 23168	IN03B077_T1	2	SS47192		22846
IN06Bd1_T2	22753	22753, 18687	IN06B074_T2	2	22E12		22753
GFC2a1_T2	15505	15505, 16764	GFC2_T2	2	SS45830		15505
GFC2a2_T2	17245	17245, 15938	GFC2_T2	2	SS45843	IN18B031_T2	17245
IN18Ba1_T2 *	19834	19834	IN18B031_T2	1	SS45843	GFC2_T2	19834
IN18Ba2_T2	21171	21171	IN18B031_T2	2	SS45830	GFC2_T2	21171
GFC2a3_T2	13479	13479, 14662	GFC2_T2	2	SS45843		13479
GFC2a4_T2	15292	15292, 13645, 14527	GFC2_T2	2	SS25482		15292
GFC2a5_T2	13645	13645, 13127	GFC2_T2	2	SS31309		13645
IN06Bi1_T2	27768	27768, 42730, 43064, 44855, 154672, 154696	IN06B087_T2	2	SS46725	IN06B077_T2	27768
IN12Aa1_T2	26736	26736, 17092, 18894, 20877	IN12A044_T2	2	26A08	vMS12_T2	26736
vMS12a1_T2	18452	18452, 12887, 14126, 16889, 19042, 21441, 32714, 101397	vMS12_T2	2	SS48272		18452
IN12Aa2_T2	20452	20452, 20890, 21017, 102207	IN12A044_T2	2	SS48272	vMS12_T2	20452
IN06Ba1_T2	15946	15946, 13408, 13571, 13927, 14152, 14556, 15926, 17422	IN06B043_T2	2	SS49799	IN11B004_T2	15946
IN17Ac1_T2	16116	16116, 19687	IN17A071_T2	2	SS49766	IN17A081_T2, IN17A045_T2	16116
dMS2a2_T2	12742	12742, 14309	dMS2_T2	1	SS42438	IN17A049_T2	12742
dMS2a3_T2	11302	11302, 10629	dMS2_T2	2	SS40783		11302
dMS2a4_T2	13229	13229, 14349	dMS2_T2	2	SS42442		13229
dMS2a5_T2	11032	11032, 11290,	dMS2_T2	2	SS46675		11032
dMS2a6_T2	12520	12520, 14573	dMS2_T2	2	SS46675		12520
dMS2a7_T2	12207	12207, 16972	dMS2_T2	2	SS40783		12207
dMS2a8_T2	10817	10817, 10964	dMS2_T2	2	SS42438		10817
IN06Be1_T2	22821	22821, 25083, 26893, 23178, 20340, 35626, 20955, 158453	IN06B079_T2	2	SS42447	IN06B066_T2, IN06B069_T2	22821
IN03Be1_T1	25342	25342, 19860	IN03B057_T1	1	SS49779	IN03B080_T1	25342
IN03Be2_T1	17064	17064, 101603	IN03B057_T1	1	SS51830	dMS2_T2	17064
IN03Bl1_T1	24632	24632, 24726, 25574	IN03B086_T1	2	SS37306		24632
IN03Bl2_T1	30134	30134, 27064, 152398, 15101	IN03B086_T1	2	SS52389		30134
IN03Bl3_T1	25039	25039, 24122, 22684, 157266	IN03B086_T1	2	SS52389		25039
IN03Bl4_T1	26016	26016, 22804	IN03B086_T1	2	SS52389		26016
IN03Bl5_T1	19125	19125, 154293	IN03B086_T1	2	SS52389		19125
IN03Bl6_T1	159799	159799, 27675, 30134, 154687	IN03B086_T1	2	SS52389		159799
IN11Bc1_T1	16142	16142, 15495, 21993, 25778	IN11B009_T1	2	SS44002		16142
IN03Ba1_T1	10042	10042	IN03B001_T1	2	SS44003	IN12A018_T1	10042
IN03Ba2_T1 *	13557	13557	IN03B001_T1	1	SS48268		13557
IN03Bb1_T2	10507	10507, 10275, 10455, 102250	IN03B012_T2	2	SS47192		10507
IN19Bc1_T2	14625	14625, 19315	IN19B043_T2	2	SS37233	IN19B067_T2, IN19B075_T2	14625
IN19Bg1_T2	22530	22530, 18143, 20832, 21360, 21880, 23619	IN19B070_T2	2	SS20796	IN19B043_T2, IN19B067_T2	22530
IN19Bc2_T2	32328	32328, 20590, 18048, 18370	IN19B043_T2	2	SS20796	IN19B067_T2	32328
IN19Bc3_T2	14502	14502, 157981, 16970	IN19B043_T2	2	SS49041	IN19B067_T2	14502
IN19Bf1_T2	23462	23462, 21381, 15586, 23485, 18657, 22521	IN19B067_T2	2	SS40778	IN19B043_T2	23462
IN02Aa1_T3	152403	152403, 13191	IN02A014_T3	1	SS54506	IN19A003_T3	152403
IN02Ad1_T3	19838	19838, 19054, 23517, 24787	IN02A035_T3	2	SS44314	IN02A031_T3, IN02A023_T3, IN02A020_T3	19838
IN02Ai1_T3	33104	33104, 34519	IN02A066_T3	2	SS54506	IN02A058_T3, IN02A065_T3	33104
IN02Ai2_T3	32073	32073, 35470, 34691, 33100, 29748, 32504	IN02A066_T3	2	SS54506	IN02A058_T3	32073
IN02Ah1_T3	28854	28854	IN02A065_T3	2	SS54506	IN02A066_T3	28854
IN02Ag1_T3	30628	30628, 28019, 43862, 30565, 30628, 33330, 158021	IN02A058_T3	2	SS25502	IN02A066_T3	30628
IN02Ai3_T3	34691	34691, 33524, 1032376	IN02A066_T3	2	SS54506	IN02A052_T3	34691
IN02Ah2_T3	35192	35192, 32612	IN02A065_T3	2	SS54506	IN02A066_T3	35192
IN02Ab1_T3	19990	19990, 23589	IN02A032_T3	1	50G08	IN02A019_T3	19990
IN03Bj1_T3	16244	16244, 18139, 25104, 25136, 27997, 158709	IN03B079_T3	2	SS49125	IN03B049_T3, IN03B056_T3	16244
IN16Bb1_T3	25908	25908, 25930, 25987, 100852	IN16B111_T3	2	SS31274		25908
IN16Ba1_T3	159206	159206, 155337	IN16B104_T3	2	SS25478	IN16B111_T3, IN16B093_T3	159206
IN06Ac1_T3	16313	16313, 22242	IN06A056_T3	2	SS45611	IN06A055_T3, IN06A115_T3	16313
IN06Bg1_T1	22272	22272, 20736, 22096, 23222, 23726, 23883	IN06B082_T1	2	SS54495		22272
IN11Be1_T1	15125	15125, 15307	IN11B018_T1	2	SS48619	IN12A008_T1	15125
IN07Bd1_T2	19649	19649, 20813, 100533, 19907, 22091	IN07B066_T2	2	SS60603		19649
IN07Bf1_T2	24473	24473, 22267, 24005, 28833, 153245, 154554	IN07B077_T2	2	SS31899		24473
IN06Ag1_T1	154367	154367, 26531, 30183, 165640, 26074	IN06A113_T1	2	SS32400		154367
IN06Ag2_T1	22994	22994, 25983, 159141, 159959, 26815, 29183	IN06A113_T1	2	SS54480		22994
IN06Af1_T1	23878	23878, 25179, 23104	IN06A090_T1	2	SS49807	AN06A112_T1	23878
IN06Ai1_T1	24899	24899, 27635	IN06A121_T1	1	SS54495	IN06A113_T1	24899
IN06Ag3_T1	37267	37267, 18884, 157537	IN06A113_T1	2	VT014604		37267
IN06Bf1_T1	153964	153964, 17670, 22048, 22254, 22598, 25675, 26264, 153963	IN06B081_T1	2	SS42079	IN06B076_T1, IN06B082_T1	153964
IN06Bh1_T1	24082	24082, 22225, 23317, 23582, 26252, 26558, 27386, 29131	IN06B086_T1	1	SS42079		24082
IN06Ae1_T1	21092	21092, 23377, 25844, 156179, 16319, 23223, 22196, 20485	IN06A082_T1	2	SS42079	IN06A059_T1	21092
IN06Ae2_T1	18804	18804, 18762, 22508	IN06A082_T1	2	SS25553	IN06A059_T1	18804
IN06Ae3_T1	26184	26184, 154312, 157652, 22960, 21843, 21046	IN06A082_T1	2	SS25553		26184
PSI_T2	11654	11654, 11446	PSI_T2	3	SS49809		11654
IN05Bl1_T1	25508	25508, 22232	IN05B075_T1	2	SS42475	IN05B082_T1, IN05B080_T1, IN05B065_T1	25508
IN00Ac1_T2	21089	21089, 26786, 24616	IN00A051_T2	2	SS43546	IN00A029_T2	21089
IN07Ba1_T2	14155	14155, 16174, 17034, 17770, 20588	IN07B044_T2	2	SS49784	IN07B055_T2	14155
IN07Bb1_T2	16544	16544, 153540	IN07B055_T2	2	SS49784	IN07B044_T2	16544
IN07Bb2_T2	18297	18297, 18889, 101550, 14565, 17666, 18516, 21247, 14850	IN07B055_T2	2	SS49784		18297
IN07Bc1_T2	21129	21129, 19664, 23839, 24141	IN07B063_T2	2	SS28361	AN07B063_T2, AN07B060_T2	21129
IN07Bd2_T2	23779	23779, 21437	IN07B066_T2	2	SS46735		23779
IN07Be1_T2	23748	23748, 102787, 23176, 21760, 22311	IN07B073_T2	2	SS42464		23748
IN07Be2_t2	24211	24211, 23354	IN07B073_T2	2	SS42464		24211
IN07Be3_T2	21813	21813, 21493, 163077, 15584, 21153, 30747	IN07B073_T2	1	SS31289		21813
IN07Be4_T2	21493	21493, 21809, 22638, 22266	IN07B073_T2	1	SS31290		21493
IN07Be5_T2	22311	22311, 2004, 24145, 21839, 20223	IN07B073_T2	1	SS31290		22311
IN03Bg1_T2	158944	158944, 156198	IN03B068_T2	2	SS49800	IN06A002_T2, IN02A007_T2	158944
IN03Bh1_T2	23027	23027, 24249, 23612	IN03B070_T2	2	SS49778		23027
IN03Bf1_T2	163396	163396, 18385, 21623, 159210, 152816, 17811, 22328, 19033	IN03B060_T2	2	SS49807		163396
IN06Bb1_T3	15856	15856, 157206, 158815, 18188	IN06B047_T3	2	SS29871		15856
IN03Bc1_T1	14089	14089, 152866	IN03B043_T1	2	SS49779		14089
IN06Bd2_T2	21505	21505, 22672	IN06B074_T2	2	22E12		21505
IN06Bd3_T2	23610	23610, 22646	IN06B074_T2	2	22E12		23610
IN06Bd4_T2	18559	18559, 18049	IN06B074_T2	2	22E12	AN06B031_T2	18559
IN06Bd5_T2	21009	21009, 18573	IN06B074_T2	2	SS40456		21009
IN06Bc1_T2	19752	19752, 19812	IN06B071_T2	3	SS49799	IN06B061_T2	19752
IN03Bh2_T2	23732	23732, 14971, 29570	IN03B070_T2	2	SS49800	IN03B058_T2	23732
IN03Bh3_T2	21110	21110.2	IN03B070_T2	2	SS49800		21110
IN19Bd1_T2	15626	15626, 14250, 14410, 15751, 16105, 16255	IN19B045_T2	2	SS40764	IN19B052_T2	15626
IN19Be1_T2	18477	18477, 15719	IN19B052_T2	2	SS40764	IN19B045_T2	18477
IN06Ab1_T2	16826	16826, 17058, 17535, 17801, 17943, 19688	IN06A042_T2	1	SS45385	IN06A032_T2, IN06A057_T2	16826
IN06Aa1_T2 *	16630	16630	IN06A032_T2	1	SS45385	IN06A042_T2, IN06A057_T2	16630
IN06Ah1_T2	158479	158479, 25573	IN06A116_T2	2	SS42446		158479
IN06Ah2_T2	26231	26231, 28684	IN06A116_T2	2	SS42446		26231
IN06Aa2_T2	13756	13756	IN06A032_T2	2	SS42446	IN06A057_T2	13756
IN06Ah3_T2	158132	158132, 27560	IN06A116_T2	2	SS48204		158132
IN06Ah4_T2	154996	154996, 155684, 23482	IN06A116_T2	2	SS42446	IN06A065_T2	154996
IN06Ah5_T2	29817	29817, 26304	IN06A116_T2	2	SS48204		29817
IN06Ad1_T2	17089	17089, 20290, 21893, 36173	IN06A065_T2	2	SS25553	IN06A096_T2	17089
IN07Bg1_T2	26518	26518, 24270, 27702, 159067	IN07B084_T2	2	SS42499		26518
dMS2a9_T2	12056	12056, 11642	dMS2_T2	1	SS42438		12056
IN00Ab1_T1	25798	25798, 13859, 19605	IN00A043_T1	2	SS46295	IN00A032_T1	25798
IN03Bc2_T1	17024	17024, 15233	IN03B043_T1	2	SS49779		17024
IN03Bd1_T1	160309	160309, 16231, 17758, 20515, 21123, 21187	IN03B054_T1	2	SS51830		160309
IN19Bb1_T1	13743	13743, 14036	IN19B034_T1	2	SS49802	dMS10_T1	13743
IN11Ba1_T2	20190	20190, 10326, 10729, 11142, 11313, 18653	IN11B001_T2	2	SS44005		20190
IN11Bb1_T2	16248	16248, 24971, 17120, 13201	IN11B003_T2	2	SS40969	IN11B001_T2	16248
IN19Ba1_T3	13357	13357, 10177, 11181, 11418	IN19B013_T3	2	SS40969		13357
IN03Bk1_A1	21755	21755, 25441	IN03B082_A1	2	SS29600	IN03B093_A1, IN03B083_A1	21755
IN17Ah1_T3	21840	21840, 23056	IN17A110_T3	2	SS51531	IN17A105_T3, IN17A115_T3	21840
IN17Af1_T3	35906	35906, 22318	IN17A103_T3	2	SS48709	IN17A098_T3, IN17A102_T3	35906
IN17Ae1_T3	19710	19710, 20048	IN17A091_T3	2	SS51531	IN02A010_T3	19710
IN17Ai1_T3	23127	23127, 22298	IN17A115_T3	2	SS46260	IN17A110_T3, IN17A105_T3	23127
IN17Ad1_T3	18798	18798, 18414	IN17A082_T3	2	SS46735	IN17A074_T3, IN17A086_T3	18798
IN18Bb1_T3	16223	16223, 14706, 14994, 16021	IN18B035_T3	2	SS49777		16223
IN18Bc1_T3	23062	23062, 17044, 28072, 16301	IN18B054_T3	2	59F02		23062
IN18Bc2_T3	24372	24372, 164371	IN18B054_T3	2	SS42499		24372
IN08Ba1_T3	11137	11137, 12947	IN08B008_T3	2	SS47214		11137
IN08Ba2_T3	10598	10598, 13292	IN08B008_T3	2	SS47215		10598
IN08Ba3_T3 *	25470	25470	IN08B008_T3	1	SS44002	IN08B070_T3	25470
IN08Ba4_T3	10611	10611	IN08B008_T3	2	SS47215		10611
IN08Bb1_T3	13915	13915, 13552, 16166, 13456	IN08B036_T3	2	SS49853		13915
IN08Bc1_T3	19386	19386, 18063, 17481, 17119	IN08B070_T3	2	SS47215	IN08B036_T3	19386
IN08Bb2_T3	15850	15850, 15625, 12316, 15990	IN08B036_T3	2	SS49853		15850
IN07Bh1_T3	24221	24221, 102624, 164112, 43993	IN07B098_T3	2	SS29535		24221
IN07Bh2_T3	25288	25288, 166379,18675	IN07B098_T3	2	SS29535		25288
IN06Aj1_T3	152354	152354, 28239, 28493, 28647, 158345	IN06A125_T3	2	SS44276	IN06A083_T3, IN06A094_T3, IN06A069_T3	152354
IN19Bi1_T3	27381	27381	AN19B101_T3	1	SS31246	IN19B105_T3	27381
IN19Bh1_A1	18282	18282, 21169, 22443, 102245, 25570, 24273, 21227	IN19B091_A1	2	SS30816		18282
IN19Bh2_A1	25115	25115, 25378, 17442, 20385, 21854, 12560, 25378, 22044	IN19B091_A1	2	SS42050		25115
w-cHINa1_T2	10244	10244, 10147	w-cHIN_T2	2	SS49806		10244
w-cHINa2_T2	10251	10251, 10842	w-cHIN_T2	2	SS49806		10251
w-cHINa3_T2	10183	10183, 10481	w-cHIN_T2	2	SS47215		10183
w-cHINa4_T2	10668	10668, 10468, 10667, 10510, 10073, 10105, 10170, 10366	w-cHIN_T2	2	SS29602		10668
